# Virus-like transposons cross the species barrier and drive the evolution of genetic incompatibilities

**DOI:** 10.1101/2022.07.12.499685

**Authors:** Sonya A. Widen, Israel Campo Bes, Alevtina Koreshova, Daniel Krogull, Alejandro Burga

## Abstract

Horizontal gene transfer—the movement of genetic material between different species—has been reported across all major eukaryotic lineages, including vertebrates. However, the underlying mechanisms of transfer and their impact on genome evolution are still poorly understood. While studying the evolutionary origin of a selfish element in the nematode *C. briggsae*, we discovered that *Mavericks*, ancient viral-like transposons related to giant viruses and virophages, are one of the long-sought vectors of horizontal gene transfer. We found that *Mavericks* gained a novel herpesvirus-like fusogen in nematodes, leading to the widespread exchange of cargo genes between extremely divergent species, bypassing sexual and genetic barriers spanning hundreds of millions of years. Our results show how the union between viruses and transposons—nature’s melting pot—causes horizontal gene transfer and ultimately genetic incompatibilities in natural populations.
