## Supplementary material for "Virus-like transposons cross the species barrier and drive the evolution of genetic incompatibilities": Data S1

### Sheet: PROTEASES
			GROUP	Species_name	Kinases_WASP_new_name	Proteases_reference_old_name	Proteases_assotiated_with_Mavericks	List_of_proteases_assotiated_with_Mavericks_6kb
			Japonica	Caenorhabditis_afra	C.AFR-WASP-1	CAFRA.g4153.t1	FALSE	CKAMA.g15492.t1
			Japonica	Caenorhabditis_afra	C.AFR-WASP-2	CAFRA.g15289.t1	FALSE	CMONO.g16588.t1
			Elegans	Caenorhabditis_briggsae_HK	C.BRIGHK-WASP-1	FUN_006622-T1	FALSE	CMONO.g15725.t1
			Elegans	Caenorhabditis_briggsae_HK	MSFT-1 (toxin)	FUN_009508-T1	FALSE	CPLIC.g1319.t1
			Elegans	Caenorhabditis_briggsae_HK	C.BRIGHK-WASP-2	FUN_012942-T1	FALSE	CVIRI.g8372.t1
			Elegans	Caenorhabditis_briggsae_HK	C.BRIGHK-WASP-3	FUN_013925-T1	FALSE	CVIRI.g17307.t1
			Angaria	Caenorhabditis_castelli	C.CAS-WASP-1	CCAST.g18297.t1	FALSE	ACRNAN_scaffold13886.g24061.t1
			Elegans	Caenorhabditis_kamaaina	C.KAM-WASP-1	CKAMA.g4539.t1	FALSE	CAUJ_00519400.t1
			Elegans	Caenorhabditis_kamaaina	C.KAM-WASP-2	CKAMA.g14691.t1	FALSE	CAUJ_01031100.t1
			Elegans	Caenorhabditis_kamaaina	C.KAM-WASP-3	CKAMA.g15492.t1	FALSE	CAUJ_01043700.t1
			Basal	Caenorhabditis_monodelphis	C.MONO-WASP-1	CMONO.g5194.t1	FALSE	CAUJ_01043900.t1
			Basal	Caenorhabditis_monodelphis	C.MONO-WASP-2	CMONO.g16588.t1	FALSE	CAUJ_01321600.t1
			Basal	Caenorhabditis_monodelphis	C.MONO-WASP-3	CMONO.g18383.t1	FALSE	CAUJ_01321700.t1
			Basal	Caenorhabditis_monodelphis	C.MONO-WASP-4	CMONO.g20090.t1	FALSE	CBOVI.g9876.t1
			Basal	Caenorhabditis_monodelphis	C.MONO-WASP-5	CMONO.g3130.t1	FALSE	CBOVI.g9876.t2
			Basal	Caenorhabditis_monodelphis	C.MONO-WASP-6	CMONO.g5488.t1	FALSE	CBG29787a.1
			Basal	Caenorhabditis_monodelphis	C.MONO-WASP-7	CMONO.g15725.t1	TRUE	CBG29787b.1
			Basal	Caenorhabditis_plicata	C.PLI-WASP-1	CPLIC.g364.t1	FALSE	CDROS.g3811.t1
			Basal	Caenorhabditis_plicata	C.PLI-WASP-2	CPLIC.g1319.t1	TRUE	CDROS.g8090.t1
			Basal	Caenorhabditis_plicata	C.PLI-WASP-3	CPLIC.g1808.t1	FALSE	Sp34_20115500.t1
			Basal	Caenorhabditis_plicata	C.PLI-WASP-4	CPLIC.g6054.t1	FALSE	CSP34.Sp34_20115500.t1
			Basal	Caenorhabditis_plicata	C.PLI-WASP-5	CPLIC.g7433.t1	FALSE	Sp34_40189300.t1
			Basal	Caenorhabditis_plicata	C.PLI-WASP-6	CPLIC.g7434.t1	FALSE	CSP34.Sp34_40189300.t1
			Basal	Caenorhabditis_plicata	C.PLI-WASP-7	CPLIC.g12804.t1	FALSE	Sp34_40309700.t1
			Basal	Caenorhabditis_plicata	C.PLI-WASP-8	CPLIC.g13132.t1	FALSE	CSP34.Sp34_40309700.t1
			Basal	Caenorhabditis_plicata	C.PLI-WASP-9	CPLIC.g13434.t1	FALSE	Sp34_40309800.t1
			Basal	Caenorhabditis_plicata	C.PLI-WASP-10	CPLIC.g13666.t1	FALSE	CSP34.Sp34_40309800.t1
			Basal	Caenorhabditis_plicata	C.PLI-WASP-11	CPLIC.g13667.t1	FALSE	CJA00540.1
			Drosophilae	Caenorhabditis_virilis	C.VIR-WASP-1	CVIRI.g8372.t1	TRUE	CJA07895a.1
			Drosophilae	Caenorhabditis_virilis	C.VIR-WASP-2	CVIRI.g12158.t1	FALSE	CJA07895b.1
			Drosophilae	Caenorhabditis_virilis	C.VIR-WASP-3	CVIRI.g16973.t1	FALSE	CSP21.g4842.t1
			Drosophilae	Caenorhabditis_virilis	C.VIR-WASP-4	CVIRI.g17307.t1	TRUE	CSP21.g7669.t1
			Non-Caenorhabditis	Acrobeloides_nanus	A.CR-WASP-1	ACRNAN_scaffold13886.g24061.t1	TRUE	CPORT.g14349.t1
			Non-Caenorhabditis	Acrobeloides_nanus	A.CR-WASP-2	ACRNAN_Path_709.g2665.t1	FALSE	CSP25.g8316.t1
			Non-Caenorhabditis	Acrobeloides_nanus	A.CR-WASP-3	ACRNAN_scaffold3196.g27864.t1	FALSE	CSP02.g9902.t1
			Non-Caenorhabditis	Acrobeloides_nanus	A.CR-WASP-4	ACRNAN_Path_795.g3008.t1	FALSE	CSP02.g9902.t2
			Non-Caenorhabditis	Acrobeloides_nanus	A.CR-WASP-5	ACRNAN_scaffold11535.g9756.t1	FALSE	CSP33.g18512.t1
			Non-Caenorhabditis	Bursaphelenchus_okinawaensis	B.OKI-WASP-1	BOKI.040233200.t1	FALSE	CSP51.g19101.t1
			Non-Caenorhabditis	Bursaphelenchus_okinawaensis	B.OKI-WASP-2	BOKI.040236000.t1	FALSE	CSP54.g9389.t1
			Non-Caenorhabditis	Bursaphelenchus_okinawaensis	B.OKI-WASP-3	BOKI.040236100.t1	FALSE	CSP54.g9389.t2
			Non-Caenorhabditis	Bursaphelenchus_xylophilus	B.XY-WASP-1	BXY_1354000.1	FALSE	CSP54.g34872.t1
			Non-Caenorhabditis	Bursaphelenchus_xylophilus	B.XY-WASP-2	BXY_1466100.1	FALSE	CSP32.g1838.t1
			Non-Caenorhabditis	Bursaphelenchus_xylophilus	B.XY-WASP-3	BXYJ5.030088700.t1	FALSE	jg5910
			Angaria	Caenorhabditis_angaria	C.ANG-WASP-1	Cang_2012_03_13_00270.g8221.t1	FALSE	jg5913
			Angaria	Caenorhabditis_angaria	C.ANG-WASP-2	Cang_2012_03_13_08039.g21250.t1	FALSE	HMEPH_16192-RA.p1
			Basal	Caenorhabditis_auriculariae	C.AURI-WASP-1	CAUJ_00519400.t1	TRUE	MSTRG.14775.1.p1
			Basal	Caenorhabditis_auriculariae	C.AURI-WASP-2	CAUJ_00615900.t1	FALSE	HMEPH_08822-RA.p1
			Basal	Caenorhabditis_auriculariae	C.AURI-WASP-3	CAUJ_00637800.t1	FALSE	MSTRG.1731.1.p1
			Basal	Caenorhabditis_auriculariae	C.AURI-WASP-4	CAUJ_00780000.t1	FALSE	MSTRG.1731.2.p1
			Basal	Caenorhabditis_auriculariae	C.AURI-WASP-5	CAUJ_01031100.t1	TRUE	MSTRG.1731.3.p1
			Basal	Caenorhabditis_auriculariae	C.AURI-WASP-6	CAUJ_01043700.t1	TRUE	MSTRG.1731.5.p1
			Basal	Caenorhabditis_auriculariae	C.AURI-WASP-7	CAUJ_01043900.t1	TRUE	HMEPH_01057-RA.p1
			Basal	Caenorhabditis_auriculariae	C.AURI-WASP-8	CAUJ_01321600.t1	TRUE	MSTRG.8574.1.p1
			Basal	Caenorhabditis_auriculariae	C.AURI-WASP-9	CAUJ_01321700.t1	TRUE	HMEPH_15541-RA.p1
			Basal	Caenorhabditis_auriculariae	C.AURI-WASP-10	CAUJ_01512100.t1	FALSE	mbelari.g10575.t1
			Basal	Caenorhabditis_auriculariae	C.AURI-WASP-11	CAUJ_01738700.t1	FALSE	mbelari.g10576.t1
			Basal	Caenorhabditis_bovis	C.BOV-WASP-1	CBOVI.g10493.t1	FALSE	mbelari.g10599.t1
			Basal	Caenorhabditis_bovis	C.BOV-WASP-2	CBOVI.g591.t1	FALSE	mbelari.g13989.t1
			Basal	Caenorhabditis_bovis	C.BOV-WASP-3	CBOVI.g592.t1	FALSE	mbelari.g1783.t1
			Basal	Caenorhabditis_bovis	C.BOV-WASP-4	CBOVI.g593.t1	FALSE	mbelari.g21000.t1
			Basal	Caenorhabditis_bovis	C.BOV-WASP-5	CBOVI.g687.t1	FALSE	mbelari.g9251.t1
			Basal	Caenorhabditis_bovis	C.BOV-WASP-6	CBOVI.g9876.t1	TRUE	mbelari.g9251.t2
			Elegans	Caenorhabditis_brenneri	C.BREN-WASP-1	CBN02869.1	FALSE	OTIPU.nOt.2.0.1.t04412
			Elegans	Caenorhabditis_brenneri	C.BREN-WASP-2	CBN15847.1	FALSE	PARAPRI000002270.t1
			Elegans	Caenorhabditis_briggsae	C.BRIG-WASP-1	CBG26403.1	FALSE	PARAPRI000016210.t1
			Elegans	Caenorhabditis_briggsae	C.BRIG-WASP-2	CBG29787a.1	TRUE
			Angaria	Caenorhabditis_dolens	C.DOL-WASP-1	CDOLE.g3151.t1	FALSE
			Angaria	Caenorhabditis_dolens	C.DOL-WASP-2	CDOLE.g3152.t1	FALSE
			Angaria	Caenorhabditis_dolens	C.DOL-WASP-3	CDOLE.g3153.t1	FALSE
			Angaria	Caenorhabditis_dolens	C.DOL-WASP-4	CDOLE.g3154.t1	FALSE
			Angaria	Caenorhabditis_dolens	C.DOL-WASP-5	CDOLE.g3155.t1	FALSE
			Angaria	Caenorhabditis_dolens	C.DOL-WASP-6	CDOLE.g7784.t1	FALSE
			Angaria	Caenorhabditis_dolens	C.DOL-WASP-7	CDOLE.g7785.t1	FALSE
			Angaria	Caenorhabditis_dolens	C.DOL-WASP-8	CDOLE.g7786.t1	FALSE
			Angaria	Caenorhabditis_dolens	C.DOL-WASP-9	CDOLE.g9603.t1	FALSE
			Angaria	Caenorhabditis_dolens	C.DOL-WASP-10	CDOLE.g25742.t1	FALSE
			Drosophilae	Caenorhabditis_drosophilae	C.DRO-WASP-1	CDROS.g380.t1	FALSE
			Drosophilae	Caenorhabditis_drosophilae	C.DRO-WASP-2	CDROS.g1339.t1	FALSE
			Drosophilae	Caenorhabditis_drosophilae	C.DRO-WASP-3	CDROS.g3176.t1	FALSE
			Drosophilae	Caenorhabditis_drosophilae	C.DRO-WASP-4	CDROS.g3811.t1	TRUE
			Drosophilae	Caenorhabditis_drosophilae	C.DRO-WASP-5	CDROS.g4235.t1	FALSE
			Drosophilae	Caenorhabditis_drosophilae	C.DRO-WASP-6	CDROS.g5428.t1	FALSE
			Drosophilae	Caenorhabditis_drosophilae	C.DRO-WASP-7	CDROS.g5758.t1	FALSE
			Drosophilae	Caenorhabditis_drosophilae	C.DRO-WASP-8	CDROS.g6254.t1	FALSE
			Drosophilae	Caenorhabditis_drosophilae	C.DRO-WASP-9	CDROS.g8090.t1	TRUE
			Guadeloupensis	Caenorhabditis_guadeloupensis	C.GUA-WASP-1	CGUAD.TRINITY_DN10938_c0_g1_i1.p1	FALSE
			Guadeloupensis	Caenorhabditis_guadeloupensis	C.GUA-WASP-2	CGUAD.TRINITY_DN23272_c0_g1_i1.p1	FALSE
			Guadeloupensis	Caenorhabditis_guadeloupensis	C.GUA-WASP-3	CGUAD.TRINITY_DN6065_c1_g1_i1.p1	FALSE
			Japonica	Caenorhabditis_imperialis	C.IMP-WASP-1	CIMPE.g13547.t1	FALSE
			Elegans	Caenorhabditis_inopinata	C.INOP-WASP-1	Sp34_10332000.t1	FALSE
			Elegans	Caenorhabditis_inopinata	C.INOP-WASP-2	Sp34_20115500.t1	TRUE
			Elegans	Caenorhabditis_inopinata	C.INOP-WASP-3	Sp34_20280900.t1	FALSE
			Elegans	Caenorhabditis_inopinata	C.INOP-WASP-4	Sp34_20341600.t1	FALSE
			Elegans	Caenorhabditis_inopinata	C.INOP-WASP-5	Sp34_30253300.t1	FALSE
			Elegans	Caenorhabditis_inopinata	C.INOP-WASP-6	Sp34_40189300.t1	TRUE
			Elegans	Caenorhabditis_inopinata	C.INOP-WASP-7	Sp34_40309700.t1	TRUE
			Elegans	Caenorhabditis_inopinata	C.INOP-WASP-8	Sp34_40309800.t1	TRUE
			Elegans	Caenorhabditis_inopinata	C.INOP-WASP-9	Sp34_50269900.t1	FALSE
			Japonica	Caenorhabditis_japonica	C.JAP-WASP-1	CJA00540.1	TRUE
			Japonica	Caenorhabditis_japonica	C.JAP-WASP-2	CJA07895a.1	TRUE
			Japonica	Caenorhabditis_japonica	C.JAP-WASP-4	CJA17924.1	FALSE
			Elegans	Caenorhabditis_nigoni	C.NIG-WASP-1	Cnig_chr_III.g11524	FALSE
			Elegans	Caenorhabditis_nigoni	C.NIG-WASP-2	Cnig_chr_V.g17126	FALSE
			Elegans	Caenorhabditis_nigoni	C.NIG-WASP-3	Cnig_chr_I.g3041	FALSE
			Elegans	Caenorhabditis_oiwi	C.OIWI-WASP-1	COIWI.g11908.t1	FALSE
			Basal	Caenorhabditis_parvicauda	C.PARV-WASP-1	CSP21.g4842.t1	TRUE
			Basal	Caenorhabditis_parvicauda	C.PARV-WASP-2	CSP21.g7669.t1	TRUE
			Drosophilae	Caenorhabditis_portoensis	C.PORT-WASP-1	CPORT.g1328.t1	FALSE
			Drosophilae	Caenorhabditis_portoensis	C.PORT-WASP-2	CPORT.g7043.t1	FALSE
			Drosophilae	Caenorhabditis_portoensis	C.PORT-WASP-3	CPORT.g7044.t1	FALSE
			Drosophilae	Caenorhabditis_portoensis	C.PORT-WASP-4	CPORT.g14349.t1	TRUE
			Drosophilae	Caenorhabditis_portoensis	C.PORT-WASP-5	CPORT.g14628.t1	FALSE
			Drosophilae	Caenorhabditis_portoensis	C.PORT-WASP-6	CPORT.g14879.t1	FALSE
			Drosophilae	Caenorhabditis_portoensis	C.PORT-WASP-7	CPORT.g14907.t1	FALSE
			Drosophilae	Caenorhabditis_portoensis	C.PORT-WASP-8	CPORT.g16998.t1	FALSE
			Drosophilae	Caenorhabditis_portoensis	C.PORT-WASP-9	CPORT.g21065.t1	FALSE
			Elegans	Caenorhabditis_remanei	C.REM-WASP-1	FL81_23840	FALSE
			Elegans	Caenorhabditis_remanei	C.REM-WASP-2	FL81_12360	FALSE
			Elegans	Caenorhabditis_remanei	C.REM-WASP-3	FL82_05161	FALSE
			Elegans	Caenorhabditis_remanei	C.REM-WASP-4	CRE26055.1	FALSE
			Elegans	Caenorhabditis_remanei	C.REM-WASP-5	CRE07855.1	FALSE
			Elegans	Caenorhabditis_remanei	C.REM-WASP-6	GCK72_007928.t1	FALSE
			Angaria	Caenorhabditis_sp24	C.24-WASP-1	CSP24.g6696.t1	FALSE
			Angaria	Caenorhabditis_sp24	C.24-WASP-2	CSP24.g7301.t1	FALSE
			Angaria	Caenorhabditis_sp24	C.24-WASP-3	CSP24.g8353.t1	FALSE
			Angaria	Caenorhabditis_sp24	C.24-WASP-4	CSP24.g13694.t1	FALSE
			Angaria	Caenorhabditis_sp24	C.24-WASP-5	CSP24.g17489.t1	FALSE
			Drosophilae	Caenorhabditis_sp27	C.27-WASP-1	CSP27.g2838.t1	FALSE
			Drosophilae	Caenorhabditis_sp27	C.27-WASP-2	CSP27.g2965.t1	FALSE
			Drosophilae	Caenorhabditis_sp27	C.27-WASP-3	CSP27.g3507.t1	FALSE
			Drosophilae	Caenorhabditis_sp27	C.27-WASP-4	CSP27.g8823.t1	FALSE
			Drosophilae	Caenorhabditis_sp27	C.27-WASP-5	CSP27.g9728.t1	FALSE
			Drosophilae	Caenorhabditis_sp27	C.27-WASP-6	CSP27.g11352.t1	FALSE
			Drosophilae	Caenorhabditis_sp27	C.27-WASP-7	CSP27.g12359.t1	FALSE
			Drosophilae	Caenorhabditis_sp27	C.27-WASP-8	CSP27.g12425.t1	FALSE
			Drosophilae	Caenorhabditis_sp27	C.27-WASP-9	CSP27.g20656.t1	FALSE
			Drosophilae	Caenorhabditis_sp27	C.27-WASP-10	CSP27.g20657.t1	FALSE
			Drosophilae	Caenorhabditis_sp2	C.02-WASP-1	CSP02.g9902.t1	TRUE
			Drosophilae	Caenorhabditis_sp2	C.02-WASP-2	CSP02.g10128.t1	FALSE
			Drosophilae	Caenorhabditis_sp30	C.30-WASP-1	CSP30.g3781.t1	FALSE
			Drosophilae	Caenorhabditis_sp30	C.30-WASP-2	CSP30.g3782.t1	FALSE
			Drosophilae	Caenorhabditis_sp30	C.30-WASP-3	CSP30.g10727.t1	FALSE
			Elegans	Caenorhabditis_sp44	C.44-WASP-1	CSP44.g3111.t1	FALSE
			Elegans	Caenorhabditis_sp44	C.44-WASP-2	CSP44.g8418.t1	FALSE
			Guadeloupensis	Caenorhabditis_sp45	C.45-WASP-1	CSP45.TRINITY_DN12830_c0_g1_i1.p1	FALSE
			Guadeloupensis	Caenorhabditis_sp45	C.45-WASP-2	CSP45.TRINITY_DN17639_c0_g1_i1.p1	FALSE
			Guadeloupensis	Caenorhabditis_sp45	C.45-WASP-3	CSP45.TRINITY_DN19785_c0_g1_i1.p1	FALSE
			Guadeloupensis	Caenorhabditis_sp45	C.45-WASP-4	CSP45.TRINITY_DN32503_c0_g1_i1.p1	FALSE
			Guadeloupensis	Caenorhabditis_sp45	C.45-WASP-5	CSP45.TRINITY_DN34219_c0_g1_i1.p1	FALSE
			Elegans	Caenorhabditis_sp48	C.48-WASP-1	CSP48.g3138.t1	FALSE
			Japonica	Caenorhabditis_sp49	C.49-WASP-1	CSP49.g16648.t1	FALSE
			Elegans	Caenorhabditis_sp51	C.51-WASP-1	CSP51.g630.t1	FALSE
			Elegans	Caenorhabditis_sp51	C.51-WASP-2	CSP51.g631.t1	FALSE
			Elegans	Caenorhabditis_sp51	C.51-WASP-3	CSP51.g4667.t1	FALSE
			Elegans	Caenorhabditis_sp51	C.51-WASP-4	CSP51.g8864.t1	FALSE
			Elegans	Caenorhabditis_sp51	C.51-WASP-5	CSP51.g10347.t1	FALSE
			Elegans	Caenorhabditis_sp51	C.51-WASP-6	CSP51.g11821.t1	FALSE
			Elegans	Caenorhabditis_sp51	C.51-WASP-7	CSP51.g19101.t1	TRUE
			Elegans	Caenorhabditis_sp51	C.51-WASP-8	CSP51.g20580.t1	FALSE
			Elegans	Caenorhabditis_sp54	C.54-WASP-1	CSP54.g9389.t1	TRUE
			Elegans	Caenorhabditis_sp54	C.54-WASP-2	CSP54.g34872.t1	TRUE
			Angaria	Caenorhabditis_sp56	C.56-WASP-1	CSP56.g8894.t1	FALSE
			Angaria	Caenorhabditis_sp56	C.56-WASP-2	CSP56.g12894.t1	FALSE
			Angaria	Caenorhabditis_sp56	C.56-WASP-3	CSP56.g13682.t1	FALSE
			Angaria	Caenorhabditis_sp56	C.56-WASP-4	CSP56.g13683.t1	FALSE
			Angaria	Caenorhabditis_sp56	C.56-WASP-5	CSP56.g15359.t1	FALSE
			Angaria	Caenorhabditis_sp56	C.56-WASP-6	CSP56.g15447.t1	FALSE
			Angaria	Caenorhabditis_sp56	C.56-WASP-7	CSP56.g16803.t1	FALSE
			Angaria	Caenorhabditis_sp56	C.56-WASP-8	CSP56.g18316.t1	FALSE
			Angaria	Caenorhabditis_sp8	C.08-WASP-1	CSP08.g9572.t1	FALSE
			Japonica	Caenorhabditis_sulstoni	C.SULS-WASP-1	CSP32.g12662.t1	FALSE
			Japonica	Caenorhabditis_sulstoni	C.SULS-WASP-2	CSP32.g13901.t1	FALSE
			Japonica	Caenorhabditis_sulstoni	C.SULS-WASP-3	CSP32.g17684.t1	FALSE
			Japonica	Caenorhabditis_sulstoni	C.SULS-WASP-4	CSP32.g1838.t1	TRUE
			Japonica	Caenorhabditis_sulstoni	C.SULS-WASP-5	CSP32.g5463.t1	FALSE
			Elegans	Caenorhabditis_tribulationis	C.TRI-WASP-1	CSP40.g10167.t1	FALSE
			Elegans	Caenorhabditis_tribulationis	C.TRI-WASP-2	CSP40.g24098.t1	FALSE
			Elegans	Caenorhabditis_tribulationis	C.TRI-WASP-3	CSP40.g5620.t1	FALSE
			Elegans	Caenorhabditis_tribulationis	C.TRI-WASP-4	CSP40.g8293.t1	FALSE
			Elegans	Caenorhabditis_tropicalis	C.TRO.WASP-1	Csp11.Scaffold442.g1204.t1	FALSE
			Elegans	Caenorhabditis_tropicalis	C.TRO.WASP-2	Csp11.Scaffold626.g6407.t1	FALSE
			Elegans	Caenorhabditis_tropicalis	C.TRO.WASP-3	Csp11.Scaffold626.g6408.t1	FALSE
			Elegans	Caenorhabditis_tropicalis	C.TRO.WASP-4	Csp11.Scaffold626.g6412.t1	FALSE
			Elegans	Caenorhabditis_tropicalis	C.TRO.WASP-5	Csp11.Scaffold626.g6414.t1	FALSE
			Elegans	Caenorhabditis_tropicalis	C.TRO.WASP-6	Csp11.Scaffold626.g6415.t1	FALSE
			Elegans	Caenorhabditis_tropicalis	C.TRO.WASP-7	Csp11.Scaffold626.g6416.t1	FALSE
			Elegans	Caenorhabditis_tropicalis	C.TRO.WASP-8	Csp11.Scaffold630.g18849.t1	FALSE
			Elegans	Caenorhabditis_tropicalis	C.TRO.WASP-9	Csp11.Scaffold630.g18850.t1	FALSE
			Drosophilae	Caenorhabditis_vivipara	C.VIVI-WASP-1	CVIVI.TRINITY_DN16202_c0_g1_i1.p1	FALSE
			Drosophilae	Caenorhabditis_vivipara	C.VIVI-WASP-2	CVIVI.TRINITY_DN18433_c0_g1_i1.p1	FALSE
			Drosophilae	Caenorhabditis_vivipara	C.VIVI-WASP-3	CVIVI.TRINITY_DN23153_c0_g1_i1.p1	FALSE
			Drosophilae	Caenorhabditis_vivipara	C.VIVI-WASP-4	CVIVI.TRINITY_DN26920_c0_g1_i1.p1	FALSE
			Drosophilae	Caenorhabditis_vivipara	C.VIVI-WASP-5	CVIVI.TRINITY_DN26956_c0_g1_i1.p1	FALSE
			Japonica	Caenorhabditis_waitukubuli	C.WAI-WASP-1	CSP39.g27632.t1	FALSE
			Elegans	Caenorhabditis_wallacei	C.WALL-WASP-1	CWALL.g2893.t1	FALSE
			Elegans	Caenorhabditis_wallacei	C.WALL-WASP-2	CWALL.g7673.t1	FALSE
			Elegans	Caenorhabditis_zanzibari	C.ZANZ-WASP-1	CSP26.g12061.t1	FALSE
			Elegans	Caenorhabditis_zanzibari	C.ZANZ-WASP-2	CSP26.g2766.t1	FALSE
			Elegans	Caenorhabditis_zanzibari	C.ZANZ-WASP-3	CSP26.g9513.t1	FALSE
			Non-Caenorhabditis	Ditylenchus_dipsaci	D.DIP-WASP-1	jg5910	TRUE
			Non-Caenorhabditis	Ditylenchus_dipsaci	D.DIP-WASP-2	jg5913	TRUE
			Non-Caenorhabditis	Ditylenchus_dipsaci	D.DIP-WASP-3	jg17550	FALSE
			Non-Caenorhabditis	Ditylenchus_dipsaci	D.DIP-WASP-4	jg8476	FALSE
			Non-Caenorhabditis	Ditylenchus_dipsaci	D.DIP-WASP-5	jg18346	FALSE
			Non-Caenorhabditis	Ditylenchus_dipsaci	D.DIP-WASP-6	jg3510	FALSE
			Non-Caenorhabditis	Ditylenchus_dipsaci	D.DIP-WASP-7	jg9745	FALSE
			Non-Caenorhabditis	Ditylenchus_dipsaci	D.DIP-WASP-8	jg9744	FALSE
			Non-Caenorhabditis	Halicephalobus_mephisto	H.MEPH-WASP-1	HMEPH_11325-RA.p1	FALSE
			Non-Caenorhabditis	Halicephalobus_mephisto	H.MEPH-WASP-2	HMEPH_16192-RA.p1	TRUE
			Non-Caenorhabditis	Halicephalobus_mephisto	H.MEPH-WASP-3	HMEPH_16503-RA.p1	FALSE
			Non-Caenorhabditis	Halicephalobus_mephisto	H.MEPH-WASP-4	HMEPH_08822-RA.p1	TRUE
			Non-Caenorhabditis	Halicephalobus_mephisto	H.MEPH-WASP-5	HMEPH_13367-RA.p1	FALSE
			Non-Caenorhabditis	Halicephalobus_mephisto	H.MEPH-WASP-6	HMEPH_01057-RA.p1	TRUE
			Non-Caenorhabditis	Halicephalobus_mephisto	H.MEPH-WASP-7	HMEPH_15541-RA.p1	TRUE
			Non-Caenorhabditis	Mesorhabditis_belari	M.BEL-WASP-1	mbelari.g10575.t1	TRUE
			Non-Caenorhabditis	Mesorhabditis_belari	M.BEL-WASP-2	mbelari.g10576.t1	TRUE
			Non-Caenorhabditis	Mesorhabditis_belari	M.BEL-WASP-3	mbelari.g10599.t1	TRUE
			Non-Caenorhabditis	Mesorhabditis_belari	M.BEL-WASP-4	mbelari.g13989.t1	TRUE
			Non-Caenorhabditis	Mesorhabditis_belari	M.BEL-WASP-5	mbelari.g15164.t1	FALSE
			Non-Caenorhabditis	Mesorhabditis_belari	M.BEL-WASP-6	mbelari.g16773.t1	FALSE
			Non-Caenorhabditis	Mesorhabditis_belari	M.BEL-WASP-7	mbelari.g1783.t1	TRUE
			Non-Caenorhabditis	Mesorhabditis_belari	M.BEL-WASP-8	mbelari.g20158.t1	FALSE
			Non-Caenorhabditis	Mesorhabditis_belari	M.BEL-WASP-9	mbelari.g21000.t1	TRUE
			Non-Caenorhabditis	Mesorhabditis_belari	M.BEL-WASP-10	mbelari.g9251.t1	TRUE
			Non-Caenorhabditis	Mesorhabditis_belari	M.BEL-WASP-11	mbelari.g9359.t1	FALSE
			Non-Caenorhabditis	Mesorhabditis_belari	M.BEL-WASP-12	mbelari.g9360.t1	FALSE
			Non-Caenorhabditis	Oscheius tipulae	O.TIP-WASP-1	OTIPU.nOt.2.0.1.t04412	TRUE
			Non-Caenorhabditis	Panagrellus_redivivus	P.RED-WASP-1	Pan_g12752.t1	FALSE
			Non-Caenorhabditis	Panagrellus_redivivus	P.RED-WASP-2	Pan_g15040.t1	FALSE
			Non-Caenorhabditis	Parapristionchus_giblindavisi	P.GIBL-WASP-1	PARAPRI000001804.t1	FALSE
			Non-Caenorhabditis	Parapristionchus_giblindavisi	P.GIBL-WASP-2	PARAPRI000002270.t1	TRUE
			Non-Caenorhabditis	Parapristionchus_giblindavisi	P.GIBL-WASP-3	PARAPRI000016210.t1	TRUE
			Non-Caenorhabditis	Pristionchus_pacificus	P.PAC-WASP-1	PPA23811.1	FALSE
			Non-Caenorhabditis	Propanagrolaimus_JU765	P.JU765-WASP-1	JU765_v2.g10621.t1	FALSE
			Non-Caenorhabditis	Propanagrolaimus_JU765	P.JU765-WASP-2	JU765_v2.g797.t1	FALSE
							45
							45/235KINASES ARE
							ASSOTIATED WITH
							MAVERICKS
							(6kb far away from
							a maverick gene )
							~20% of the sequences are
							linked to maverick genes
