## Supplementary material for "Virus-like transposons cross the species barrier and drive the evolution of genetic incompatibilities": Data S2

### Sheet: KINASES
			GROUP	Species_name	Kinases_KRMA_new_name	Kinases_reference_old_name	Kinases_assotiated_with_Mavericks		List_of_kinases_assotiated_with_Mavericks_6kb
			Non-Caenorhabditis	Acrobeloides_nanus	A.CR-KRMA-1	ACRNAN_Path_298.g1121.t1	FALSE		CAFRA.g9356.t1
			Non-Caenorhabditis	Acrobeloides_nanus	A.CR-KRMA-10	ACRNAN_scaffold19938.g22745.t1	FALSE		FUN_002378-T1
			Non-Caenorhabditis	Acrobeloides_nanus	A.CR-KRMA-11	ACRNAN_scaffold25780.g28056.t1	FALSE		FUN_009411-T1
			Non-Caenorhabditis	Acrobeloides_nanus	A.CR-KRMA-12	ACRNAN_scaffold2956.g18458.t1	FALSE		FUN_009415-T1
			Non-Caenorhabditis	Acrobeloides_nanus	A.CR-KRMA-13	ACRNAN_scaffold7395.g21552.t1	FALSE		FUN_009416-T1
			Non-Caenorhabditis	Acrobeloides_nanus	A.CR-KRMA-14	ACRNAN_scaffold86.g21451.t1	FALSE		FUN_009418-T1
			Non-Caenorhabditis	Acrobeloides_nanus	A.CR-KRMA-15	ACRNAN_scaffold918.g11102.t1	FALSE		FUN_009420-T1
			Non-Caenorhabditis	Acrobeloides_nanus	A.CR-KRMA-2	ACRNAN_Path_298.g1122.t1	FALSE		FUN_012350-T1
			Non-Caenorhabditis	Acrobeloides_nanus	A.CR-KRMA-3	ACRNAN_Path_910.g3503.t1	FALSE		FUN_013167-T1
			Non-Caenorhabditis	Acrobeloides_nanus	A.CR-KRMA-4	ACRNAN_Path_964.g3714.t1	FALSE		CCAST.g10826.t1
			Non-Caenorhabditis	Acrobeloides_nanus	A.CR-KRMA-5	ACRNAN_scaffold12445.g21061.t1	FALSE		CDOUG.g3429.t1
			Non-Caenorhabditis	Acrobeloides_nanus	A.CR-KRMA-6	ACRNAN_scaffold15459.g12156.t1	FALSE		CMONO.g20233.t1
			Non-Caenorhabditis	Acrobeloides_nanus	A.CR-KRMA-7	ACRNAN_scaffold15459.g12156.t1	FALSE		CMONO.g11213.t1
			Non-Caenorhabditis	Acrobeloides_nanus	A.CR-KRMA-8	ACRNAN_scaffold1741.g12593.t1	FALSE		CPLIC.g2653.t1
			Non-Caenorhabditis	Acrobeloides_nanus	A.CR-KRMA-9	ACRNAN_scaffold1741.g12595.t1	FALSE		CPLIC.g11212.t1
			Non-Caenorhabditis	Bursaphelenchus_xylophilus	B.XY-KRMA-1	BXY_0571500.1	TRUE		CVIRI.g1445.t1
			Non-Caenorhabditis	Bursaphelenchus_xylophilus	B.XY-KRMA-2	BXYJ5.010169700.t1	FALSE		CVIRI.g17710.t1
									CVIRI.g19119.t1
			Drosophilae	Caenorhabditis_sp2	C.02-KRMA-1	CSP02.g10970.t1	FALSE		BXY_0571500.1
			Drosophilae	Caenorhabditis_sp2	C.02-KRMA-2	CSP02.g2339.t1	TRUE		CASTR.g2393.t1
			Drosophilae	Caenorhabditis_sp2	C.02-KRMA-3	CSP02.g9837.t1	FALSE		CAUJ_00054700.t1
			Drosophilae	Caenorhabditis_sp2	C.02-KRMA-4	CSP02.g9838.t1	FALSE		CAUJ_00342000.t1
			Angaria	Caenorhabditis_sp8	C.08-KRMA-1	CSP08.g15013.t1	TRUE		CAUJ_00342100.t1
			Angaria	Caenorhabditis_sp8	C.08-KRMA-2	CSP08.g16130.t1	FALSE		CAUJ_00602000.t1
			Angaria	Caenorhabditis_sp8	C.08-KRMA-3	CSP08.g3336.t1	FALSE		CAUJ_00965700.t1
			Angaria	Caenorhabditis_sp8	C.08-KRMA-4	CSP08.g4154.t1	FALSE		CAUJ_01000500.t1
			Angaria	Caenorhabditis_sp8	C.08-KRMA-5	CSP08.g7213.t1	FALSE		CAUJ_01106800.t1
			Angaria	Caenorhabditis_sp8	C.08-KRMA-6	CSP08.g760.t1	FALSE		CAUJ_01738900.t1
			Angaria	Caenorhabditis_sp8	C.08-KRMA-7	CSP08.g8468.t1	FALSE		CSP29.g23055.t1
			Angaria	Caenorhabditis_sp8	C.08-KRMA-8	CSP08.g8616.t1	FALSE		CBOVI.g11446.t1
			Angaria	Caenorhabditis_sp24	C.24-KRMA-1	CSP24.g13196.t1	FALSE		CBOVI.g13119.t1
			Angaria	Caenorhabditis_sp24	C.24-KRMA-10	CSP24.g4503.t1	FALSE		CBOVI.g4761.t1
			Angaria	Caenorhabditis_sp24	C.24-KRMA-11	CSP24.g4720.t1	FALSE		CBOVI.g4762.t1
			Angaria	Caenorhabditis_sp24	C.24-KRMA-12	CSP24.g6313.t1	FALSE		CBOVI.g7754.t1
			Angaria	Caenorhabditis_sp24	C.24-KRMA-13	CSP24.g6314.t1	FALSE		CBOVI.g7754.t2
			Angaria	Caenorhabditis_sp24	C.24-KRMA-14	CSP24.g7477.t1	FALSE		CBOVI.g7755.t1
			Angaria	Caenorhabditis_sp24	C.24-KRMA-15	CSP24.g7510.t1	FALSE		CBOVI.g7755.t2
			Angaria	Caenorhabditis_sp24	C.24-KRMA-16	CSP24.g7595.t1	FALSE		CBG05184.1
			Angaria	Caenorhabditis_sp24	C.24-KRMA-17	CSP24.g7596.t1	FALSE		CBG05186.1
			Angaria	Caenorhabditis_sp24	C.24-KRMA-18	CSP24.g8556.t1	FALSE		CBG06246.1
			Angaria	Caenorhabditis_sp24	C.24-KRMA-19	CSP24.g8995.t1	FALSE		CBG06247.1
			Angaria	Caenorhabditis_sp24	C.24-KRMA-2	CSP24.g13365.t1	FALSE		CBG12752.1
			Angaria	Caenorhabditis_sp24	C.24-KRMA-3	CSP24.g13366.t1	FALSE		CBG18342.1
			Angaria	Caenorhabditis_sp24	C.24-KRMA-4	CSP24.g13620.t1	FALSE		CBG24699.1
			Angaria	Caenorhabditis_sp24	C.24-KRMA-5	CSP24.g13621.t1	FALSE		CDOLE.g994.t1
			Angaria	Caenorhabditis_sp24	C.24-KRMA-6	CSP24.g14038.t1	FALSE		CDOLE.g11914.t1
			Angaria	Caenorhabditis_sp24	C.24-KRMA-7	CSP24.g4136.t1	FALSE		CDROS.g302.t1
			Angaria	Caenorhabditis_sp24	C.24-KRMA-8	CSP24.g4501.t1	FALSE		CDROS.g1026.t1
			Angaria	Caenorhabditis_sp24	C.24-KRMA-9	CSP24.g4502.t1	FALSE		CDROS.g11238.t1
			Drosophilae	Caenorhabditis_sp27	C.27-KRMA-1	CSP27.g10071.t1	FALSE		F23C8.3a.1
			Drosophilae	Caenorhabditis_sp27	C.27-KRMA-2	CSP27.g19856.t1	TRUE		F23C8.3b.1
			Drosophilae	Caenorhabditis_sp27	C.27-KRMA-3	CSP27.g20209.t1	TRUE		CIMPE.g9534.t1
			Drosophilae	Caenorhabditis_sp27	C.27-KRMA-4	CSP27.g3827.t1	FALSE		Sp34_30212300.t1
			Drosophilae	Caenorhabditis_sp30	C.30-KRMA-1	CSP30.g1374.t1	FALSE		CSP34.Sp34_30212300.t1
			Drosophilae	Caenorhabditis_sp30	C.30-KRMA-2	CSP30.g3329.t1	TRUE		Sp34_30276100.t1
			Drosophilae	Caenorhabditis_sp30	C.30-KRMA-3	CSP30.g8430.t1	FALSE		CSP34.Sp34_30276100.t1
			Elegans	Caenorhabditis_sp44	C.44-KRMA-1	CSP44.g15272.t1	FALSE		Sp34_40342700.t1
			Elegans	Caenorhabditis_sp44	C.44-KRMA-10	CSP44.g5392.t1	FALSE		CSP34.Sp34_40342700.t1
			Elegans	Caenorhabditis_sp44	C.44-KRMA-2	CSP44.g17188.t1	FALSE		CJA16907.1
			Elegans	Caenorhabditis_sp44	C.44-KRMA-3	CSP44.g17190.t1	FALSE		FL83_01548
			Elegans	Caenorhabditis_sp44	C.44-KRMA-4	CSP44.g21111.t1	FALSE		CMACR.g9743.t1
			Elegans	Caenorhabditis_sp44	C.44-KRMA-5	CSP44.g21602.t1	FALSE		CMACR.g12402.t1
			Elegans	Caenorhabditis_sp44	C.44-KRMA-6	CSP44.g25743.t1	FALSE		CMACR.g17023.t1
			Elegans	Caenorhabditis_sp44	C.44-KRMA-7	CSP44.g26419.t1	FALSE		FL81_03716
			Elegans	Caenorhabditis_sp44	C.44-KRMA-8	CSP44.g4687.t1	FALSE		FL82_02468
			Elegans	Caenorhabditis_sp44	C.44-KRMA-9	CSP44.g5391.t1	FALSE		CRE15408.1
			Guadeloupensis	Caenorhabditis_sp45	C.45-KRMA-1	CSP45.TRINITY_DN18598_c0_g1_i1.p1	FALSE		GCK72_025784.t1
			Guadeloupensis	Caenorhabditis_sp45	C.45-KRMA-2	CSP45.TRINITY_DN19099_c0_g1_i1.p1	FALSE		CSP25.g440.t1
			Guadeloupensis	Caenorhabditis_sp45	C.45-KRMA-3	CSP45.TRINITY_DN20453_c0_g1_i1.p1	FALSE		CSP25.g2721.t1
			Guadeloupensis	Caenorhabditis_sp45	C.45-KRMA-4	CSP45.TRINITY_DN21436_c0_g1_i1.p1	FALSE		CSP25.g2721.t2
			Guadeloupensis	Caenorhabditis_sp45	C.45-KRMA-5	CSP45.TRINITY_DN26195_c0_g1_i1.p1	FALSE		CSP25.g4573.t1
			Elegans	Caenorhabditis_sp48	C.48-KRMA-1	CSP48.g10538.t1	FALSE		CSP25.g10805.t1
			Elegans	Caenorhabditis_sp48	C.48-KRMA-2	CSP48.g11454.t1	FALSE		CSP25.g10805.t2
			Elegans	Caenorhabditis_sp48	C.48-KRMA-3	CSP48.g13697.t1	FALSE		CSP25.g15394.t1
			Elegans	Caenorhabditis_sp48	C.48-KRMA-4	CSP48.g18513.t1	FALSE		CSP25.g19182.t1
			Elegans	Caenorhabditis_sp48	C.48-KRMA-5	CSP48.g19393.t1	FALSE		CSP27.g19856.t1
			Elegans	Caenorhabditis_sp48	C.48-KRMA-6	CSP48.g31670.t1	FALSE		CSP27.g20209.t1
			Elegans	Caenorhabditis_sp48	C.48-KRMA-7	CSP48.g6167.t1	FALSE		CSP27.g20209.t2
			Japonica	Caenorhabditis_sp49	C.49-KRMA-1	CSP49.g3037.t1	FALSE		CSP02.g2339.t1
			Japonica	Caenorhabditis_sp49	C.49-KRMA-2	CSP49.g5179.t1	FALSE		CSP30.g3329.t1
			Japonica	Caenorhabditis_sp49	C.49-KRMA-3	CSP49.g9740.t1	FALSE		CSP33.g3598.t1
			Japonica	Caenorhabditis_sp49	C.49-KRMA-4	CSP49.g9741.t1	FALSE		CSP33.g3599.t1
			Elegans	Caenorhabditis_sp51	C.51-KRMA-1	CSP51.g1127.t1	FALSE		CSP33.g3600.t1
			Elegans	Caenorhabditis_sp51	C.51-KRMA-10	CSP51.g415.t1	FALSE		CSP33.g3601.t1
			Elegans	Caenorhabditis_sp51	C.51-KRMA-11	CSP51.g5282.t1	FALSE		CSP33.g3784.t1
			Elegans	Caenorhabditis_sp51	C.51-KRMA-12	CSP51.g6646.t1	FALSE		CSP33.g7380.t1
			Elegans	Caenorhabditis_sp51	C.51-KRMA-13	CSP51.g9480.t1	FALSE		CSP33.g16378.t1
			Elegans	Caenorhabditis_sp51	C.51-KRMA-2	CSP51.g11270.t1	FALSE		CSP33.g17393.t1
			Elegans	Caenorhabditis_sp51	C.51-KRMA-3	CSP51.g12041.t1	FALSE		CSP33.g18714.t1
			Elegans	Caenorhabditis_sp51	C.51-KRMA-4	CSP51.g13655.t1	FALSE		CSP41.g7264.t1
			Elegans	Caenorhabditis_sp51	C.51-KRMA-5	CSP51.g14533.t1	FALSE		CSP41.g8501.t1
			Elegans	Caenorhabditis_sp51	C.51-KRMA-6	CSP51.g17216.t1	FALSE		CSP54.g16793.t1
			Elegans	Caenorhabditis_sp51	C.51-KRMA-7	CSP51.g17382.t1	FALSE		CSP56.g3521.t1
			Elegans	Caenorhabditis_sp51	C.51-KRMA-8	CSP51.g20102.t1	FALSE		CSP56.g11788.t1
			Elegans	Caenorhabditis_sp51	C.51-KRMA-9	CSP51.g22702.t1	FALSE		CSP56.g11789.t1
			Elegans	Caenorhabditis_sp54	C.54-KRMA-1	CSP54.g11219.t1	FALSE		CSP08.g15013.t1
			Elegans	Caenorhabditis_sp54	C.54-KRMA-2	CSP54.g15424.t1	FALSE		CSP08.g15013.t2
			Elegans	Caenorhabditis_sp54	C.54-KRMA-3	CSP54.g16793.t1	TRUE		CSP32.g16317.t1
			Elegans	Caenorhabditis_sp54	C.54-KRMA-4	CSP54.g1990.t1	FALSE		CSP32.g4450.t1
			Elegans	Caenorhabditis_sp54	C.54-KRMA-5	CSP54.g24253.t1	FALSE		CSP32.g8879.t1
			Elegans	Caenorhabditis_sp54	C.54-KRMA-6	CSP54.g4963.t1	FALSE		CSP32.g9742.t1
			Angaria	Caenorhabditis_sp56	C.56-KRMA-1	CSP56.g10298.t1	FALSE		CSP31.g19022.t1
			Angaria	Caenorhabditis_sp56	C.56-KRMA-10	CSP56.g15494.t1	FALSE		CSP31.g19023.t1
			Angaria	Caenorhabditis_sp56	C.56-KRMA-11	CSP56.g15749.t1	FALSE		CSP31.g19024.t1
			Angaria	Caenorhabditis_sp56	C.56-KRMA-12	CSP56.g15758.t1	FALSE		CSP31.g19025.t1
			Angaria	Caenorhabditis_sp56	C.56-KRMA-13	CSP56.g15955.t1	FALSE		CSP39.g17714.t1
			Angaria	Caenorhabditis_sp56	C.56-KRMA-14	CSP56.g16677.t1	FALSE		CSP39.g8714.t1
			Angaria	Caenorhabditis_sp56	C.56-KRMA-15	CSP56.g3379.t1	FALSE		CSP26.g8068.t1
			Angaria	Caenorhabditis_sp56	C.56-KRMA-16	CSP56.g3380.t1	FALSE		CSP26.g9020.t1
			Angaria	Caenorhabditis_sp56	C.56-KRMA-17	CSP56.g3521.t1	TRUE		HMEPH_16387-RA.p1
			Angaria	Caenorhabditis_sp56	C.56-KRMA-18	CSP56.g4067.t1	FALSE		HMEPH_16539-RA.p1
			Angaria	Caenorhabditis_sp56	C.56-KRMA-19	CSP56.g5021.t1	FALSE		HMEPH_16594-RA.p1
			Angaria	Caenorhabditis_sp56	C.56-KRMA-2	CSP56.g11455.t1	FALSE		MSTRG.11000.1.p1
			Angaria	Caenorhabditis_sp56	C.56-KRMA-20	CSP56.g5125.t1	FALSE		MSTRG.11549.1.p1
			Angaria	Caenorhabditis_sp56	C.56-KRMA-21	CSP56.g528.t1	FALSE		HMEPH_13836-RA.p1
			Angaria	Caenorhabditis_sp56	C.56-KRMA-22	CSP56.g5635.t1	FALSE		MSTRG.12254.10.p1
			Angaria	Caenorhabditis_sp56	C.56-KRMA-23	CSP56.g5843.t1	FALSE		MSTRG.12254.11.p1
			Angaria	Caenorhabditis_sp56	C.56-KRMA-24	CSP56.g6957.t1	FALSE		MSTRG.12254.12.p1
			Angaria	Caenorhabditis_sp56	C.56-KRMA-25	CSP56.g7549.t1	FALSE		MSTRG.12254.7.p1
			Angaria	Caenorhabditis_sp56	C.56-KRMA-26	CSP56.g9756.t1	FALSE		MSTRG.12254.8.p1
			Angaria	Caenorhabditis_sp56	C.56-KRMA-3	CSP56.g11788.t1	TRUE		HMEPH_08210-RA.p1
			Angaria	Caenorhabditis_sp56	C.56-KRMA-4	CSP56.g11789.t1	TRUE		HMEPH_08296-RA.p1
			Angaria	Caenorhabditis_sp56	C.56-KRMA-5	CSP56.g12242.t1	FALSE		MSTRG.14567.1.p1
			Angaria	Caenorhabditis_sp56	C.56-KRMA-6	CSP56.g12725.t1	FALSE		HMEPH_16692-RA.p1
			Angaria	Caenorhabditis_sp56	C.56-KRMA-7	CSP56.g12726.t1	FALSE		MSTRG.1902.1.p1
			Angaria	Caenorhabditis_sp56	C.56-KRMA-8	CSP56.g13467.t1	FALSE		HMEPH_14145-RA.p1
			Angaria	Caenorhabditis_sp56	C.56-KRMA-9	CSP56.g14956.t1	FALSE		HMEPH_14146-RA.p1
			Japonica	Caenorhabditis_afra	C.AFR-KRMA-1	CAFRA.g10743.t1	FALSE		MSTRG.2269.1.p1
			Japonica	Caenorhabditis_afra	C.AFR-KRMA-2	CAFRA.g2418.t1	FALSE		MSTRG.2269.2.p1
			Japonica	Caenorhabditis_afra	C.AFR-KRMA-3	CAFRA.g4878.t1	FALSE		MSTRG.2283.1.p2
			Japonica	Caenorhabditis_afra	C.AFR-KRMA-4	CAFRA.g9356.t1	TRUE		HMEPH_00189-RA.p1
			Angaria	Caenorhabditis_angaria	C.ANG-KRMA-1	Cang_2012_03_13_00012.g911.t1	FALSE		HMEPH_07436-RA.p1
			Angaria	Caenorhabditis_angaria	C.ANG-KRMA-2	Cang_2012_03_13_00083.g3820.t1	FALSE		MSTRG.2833.1.p1
			Angaria	Caenorhabditis_angaria	C.ANG-KRMA-3	Cang_2012_03_13_00096.g4226.t1	FALSE		MSTRG.2833.2.p1
			Angaria	Caenorhabditis_angaria	C.ANG-KRMA-4	Cang_2012_03_13_00168.g6099.t1	FALSE		HMEPH_09094-RA.p1
			Angaria	Caenorhabditis_angaria	C.ANG-KRMA-5	Cang_2012_03_13_00249.g7860.t1	FALSE		HMEPH_11324-RA.p1
			Angaria	Caenorhabditis_angaria	C.ANG-KRMA-6	Cang_2012_03_13_00320.g9146.t1	FALSE		MSTRG.3768.1.p1
			Angaria	Caenorhabditis_angaria	C.ANG-KRMA-7	Cang_2012_03_13_03208.g17887.t1	FALSE		MSTRG.3768.2.p2
			Drosophilae	Caenorhabditis_astrocarya	C.ASTR-KRMA-1	CASTR.g2393.t1	TRUE		HMEPH_01959-RA.p1
			Basal	Caenorhabditis_auriculariae	C.AURI-KRMA-1	CAUJ_00054700.t1	TRUE		MSTRG.4416.1.p1
			Basal	Caenorhabditis_auriculariae	C.AURI-KRMA-10	CAUJ_00965700.t1	TRUE		MSTRG.4416.2.p1
			Basal	Caenorhabditis_auriculariae	C.AURI-KRMA-11	CAUJ_01000500.t1	TRUE		HMEPH_16336-RA.p2
			Basal	Caenorhabditis_auriculariae	C.AURI-KRMA-12	CAUJ_01000600.t1	FALSE		MSTRG.4538.1.p1
			Basal	Caenorhabditis_auriculariae	C.AURI-KRMA-13	CAUJ_01106800.t1	TRUE		MSTRG.4538.2.p1
			Basal	Caenorhabditis_auriculariae	C.AURI-KRMA-14	CAUJ_01501500.t1	FALSE		MSTRG.4538.4.p1
			Basal	Caenorhabditis_auriculariae	C.AURI-KRMA-15	CAUJ_01501700.t1	FALSE		MSTRG.4538.5.p1
			Basal	Caenorhabditis_auriculariae	C.AURI-KRMA-16	CAUJ_01692500.t1	FALSE		HMEPH_14266-RA.p1
			Basal	Caenorhabditis_auriculariae	C.AURI-KRMA-17	CAUJ_01738900.t1	TRUE		MSTRG.461.2.p1
			Basal	Caenorhabditis_auriculariae	C.AURI-KRMA-2	CAUJ_00312100.t1	FALSE		HMEPH_14267-RA.p1
			Basal	Caenorhabditis_auriculariae	C.AURI-KRMA-3	CAUJ_00333900.t1	FALSE		MSTRG.465.2.p1
			Basal	Caenorhabditis_auriculariae	C.AURI-KRMA-4	CAUJ_00342000.t1	TRUE		HMEPH_14268-RA.p2
			Basal	Caenorhabditis_auriculariae	C.AURI-KRMA-5	CAUJ_00342100.t1	TRUE		MSTRG.466.1.p1
			Basal	Caenorhabditis_auriculariae	C.AURI-KRMA-6	CAUJ_00345000.t1	FALSE		MSTRG.466.2.p2
			Basal	Caenorhabditis_auriculariae	C.AURI-KRMA-7	CAUJ_00602000.t1	TRUE		HMEPH_14269-RA.p1
			Basal	Caenorhabditis_auriculariae	C.AURI-KRMA-8	CAUJ_00610300.t1	FALSE		MSTRG.467.1.p1
			Basal	Caenorhabditis_auriculariae	C.AURI-KRMA-9	CAUJ_00650700.t1	FALSE		HMEPH_15344-RA.p1
			Japonica	Caenorhabditis_becei	C.BEC-KRMA-1	CSP29.g20738.t1	FALSE		MSTRG.4734.1.p1
			Japonica	Caenorhabditis_becei	C.BEC-KRMA-2	CSP29.g22111.t1	FALSE		MSTRG.4734.2.p1
			Japonica	Caenorhabditis_becei	C.BEC-KRMA-3	CSP29.g23055.t1	TRUE		MSTRG.4734.3.p1
			Basal	Caenorhabditis_bovis	C.BOV-KRMA-1	CBOVI.g11446.t1	TRUE		MSTRG.4735.1.p2
			Basal	Caenorhabditis_bovis	C.BOV-KRMA-2	CBOVI.g13119.t1	TRUE		HMEPH_16222-RA.p1
			Basal	Caenorhabditis_bovis	C.BOV-KRMA-3	CBOVI.g2690.t1	FALSE		HMEPH_16382-RA.p1
			Basal	Caenorhabditis_bovis	C.BOV-KRMA-4	CBOVI.g4761.t1	TRUE		MSTRG.6701.2.p1
			Basal	Caenorhabditis_bovis	C.BOV-KRMA-5	CBOVI.g4762.t1	TRUE		HMEPH_16384-RA.p1
			Basal	Caenorhabditis_bovis	C.BOV-KRMA-6	CBOVI.g7754.t1	TRUE		HMEPH_16385-RA.p1
			Basal	Caenorhabditis_bovis	C.BOV-KRMA-7	CBOVI.g7755.t1	TRUE		MSTRG.6711.1.p2
			Basal	Caenorhabditis_bovis	C.BOV-KRMA-8	CBOVI.g7760.t1	FALSE		HMEPH_10341-RA.p1
			Basal	Caenorhabditis_bovis	C.BOV-KRMA-9	CBOVI.g7825.t1	FALSE		MSTRG.6759.1.p1
			Elegans	Caenorhabditis_brenneri	C.BREN-KRMA-1	CBN03594.1	FALSE		MSTRG.6759.2.p1
			Elegans	Caenorhabditis_brenneri	C.BREN-KRMA-2	CBN11903.1	FALSE		HMEPH_04247-RA.p1
			Elegans	Caenorhabditis_brenneri	C.BREN-KRMA-3	CBN14638.1	FALSE		MSTRG.6857.1.p1
			Elegans	Caenorhabditis_brenneri	C.BREN-KRMA-4	CBN22136.1	FALSE		MSTRG.688.1.p1
			Elegans	Caenorhabditis_brenneri	C.BREN-KRMA-5	CBN31136.1	FALSE		MSTRG.688.3.p1
			Elegans	Caenorhabditis_briggsae_HK	C.BRIGHK-KRMA-1	FUN_002378-T1	TRUE		MSTRG.7789.1.p1
			Elegans	Caenorhabditis_briggsae_HK	C.BRIGHK-KRMA-10	FUN_012350-T1	TRUE		MSTRG.7838.1.p1
			Elegans	Caenorhabditis_briggsae_HK	C.BRIGHK-KRMA-11	FUN_013167-T1	TRUE		MSTRG.7876.1.p1
			Elegans	Caenorhabditis_briggsae_HK	C.BRIGHK-KRMA-12	FUN_023605-T1	FALSE		HMEPH_16421-RA.p1
			Elegans	Caenorhabditis_briggsae_HK	C.BRIGHK-KRMA-13	FUN_023606-T1	FALSE		MSTRG.7900.1.p1
			Elegans	Caenorhabditis_briggsae_HK	C.BRIGHK-KRMA-14	FUN_023607-T1	FALSE		MSTRG.8725.1.p1
			Elegans	Caenorhabditis_briggsae_HK	C.BRIGHK-KRMA-15	FUN_023700-T1	FALSE		HMEPH_16462-RA.p1
			Elegans	Caenorhabditis_briggsae_HK	C.BRIGHK-KRMA-2	FUN_002604-T1	FALSE		MSTRG.9184.1.p1
			Elegans	Caenorhabditis_briggsae_HK	C.BRIGHK-KRMA-3	FUN_002605-T1	FALSE		HMEPH_16499-RA.p1
			Elegans	Caenorhabditis_briggsae_HK	C.BRIGHK-KRMA-4	FUN_009411-T1	TRUE		MSTRG.9344.2.p1
			Elegans	Caenorhabditis_briggsae_HK	C.BRIGHK-KRMA-5	FUN_009415-T1	TRUE		MSTRG.9552.1.p1
			Elegans	Caenorhabditis_briggsae_HK	C.BRIGHK-KRMA-6	FUN_009416-T1	TRUE		MSTRG.9552.2.p1
			Elegans	Caenorhabditis_briggsae_HK	C.BRIGHK-KRMA-7	FUN_009418-T1	TRUE		mbelari.g11506.t1
			Elegans	Caenorhabditis_briggsae_HK	C.BRIGHK-KRMA-8	FUN_009420-T1	TRUE		mbelari.g21544.t1
			Elegans	Caenorhabditis_briggsae_HK	C.BRIGHK-KRMA-9	FUN_009564-T1	FALSE		mbelari.g3073.t1
			Elegans	Caenorhabditis_briggsae	C.BRIG-KRMA-1	CBG05184.1	TRUE		mbelari.g3346.t1
			Elegans	Caenorhabditis_briggsae	C.BRIG-KRMA-10	CBG30796.1	FALSE		mbelari.g3860.t1
			Elegans	Caenorhabditis_briggsae	C.BRIG-KRMA-2	CBG05186.1	TRUE		mbelari.g4779.t1
			Elegans	Caenorhabditis_briggsae	C.BRIG-KRMA-3	CBG06246.1	TRUE		mbelari.g4780.t1
			Elegans	Caenorhabditis_briggsae	C.BRIG-KRMA-4	CBG06247.1	TRUE		mbelari.g4783.t1
			Elegans	Caenorhabditis_briggsae	C.BRIG-KRMA-5	CBG12752.1	TRUE		mbelari.g4783.t2
			Elegans	Caenorhabditis_briggsae	C.BRIG-KRMA-6	CBG18342.1	TRUE		mbelari.g9247.t1
			Elegans	Caenorhabditis_briggsae	C.BRIG-KRMA-7	CBG24699.1	TRUE		MIJAPON000002128.t1
			Elegans	Caenorhabditis_briggsae	C.BRIG-KRMA-8	CBG25366.1	FALSE		MIJAPON000007756.t1
			Elegans	Caenorhabditis_briggsae	C.BRIG-KRMA-9	CBG30795.1	FALSE		PARAPRI000011482.t1
			Angaria	Caenorhabditis_castelli	C.CAS-KRMA-1	CCAST.g10496.t1	FALSE		PARAPRI000014442.t1
			Angaria	Caenorhabditis_castelli	C.CAS-KRMA-10	CCAST.g15750.t1	FALSE		PPA31717.1
			Angaria	Caenorhabditis_castelli	C.CAS-KRMA-11	CCAST.g16246.t1	FALSE		CWALL.g1533.t1
			Angaria	Caenorhabditis_castelli	C.CAS-KRMA-12	CCAST.g2568.t1	FALSE		CWALL.g12758.t1
			Angaria	Caenorhabditis_castelli	C.CAS-KRMA-13	CCAST.g3951.t1	FALSE
			Angaria	Caenorhabditis_castelli	C.CAS-KRMA-14	CCAST.g5321.t1	FALSE
			Angaria	Caenorhabditis_castelli	C.CAS-KRMA-15	CCAST.g5547.t1	FALSE
			Angaria	Caenorhabditis_castelli	C.CAS-KRMA-16	CCAST.g6410.t1	FALSE
			Angaria	Caenorhabditis_castelli	C.CAS-KRMA-2	CCAST.g10826.t1	TRUE
			Angaria	Caenorhabditis_castelli	C.CAS-KRMA-3	CCAST.g11152.t1	FALSE
			Angaria	Caenorhabditis_castelli	C.CAS-KRMA-4	CCAST.g11359.t1	FALSE
			Angaria	Caenorhabditis_castelli	C.CAS-KRMA-5	CCAST.g13533.t1	FALSE
			Angaria	Caenorhabditis_castelli	C.CAS-KRMA-6	CCAST.g13820.t1	FALSE
			Angaria	Caenorhabditis_castelli	C.CAS-KRMA-7	CCAST.g14906.t1	FALSE
			Angaria	Caenorhabditis_castelli	C.CAS-KRMA-8	CCAST.g14907.t1	FALSE
			Angaria	Caenorhabditis_castelli	C.CAS-KRMA-9	CCAST.g15682.t1	FALSE
			Angaria	Caenorhabditis_dolens	C.DOL-KRMA-1	CDOLE.g11914.t1	TRUE
			Angaria	Caenorhabditis_dolens	C.DOL-KRMA-2	CDOLE.g17128.t1	FALSE
			Angaria	Caenorhabditis_dolens	C.DOL-KRMA-3	CDOLE.g22171.t1	FALSE
			Angaria	Caenorhabditis_dolens	C.DOL-KRMA-4	CDOLE.g26045.t1	FALSE
			Angaria	Caenorhabditis_dolens	C.DOL-KRMA-5	CDOLE.g306.t1	FALSE
			Angaria	Caenorhabditis_dolens	C.DOL-KRMA-6	CDOLE.g829.t1	FALSE
			Angaria	Caenorhabditis_dolens	C.DOL-KRMA-7	CDOLE.g994.t1	TRUE
			Elegans	Caenorhabditis_doughertyi	C.DOU-KRMA-1	CDOUG.g17947.t1	FALSE
			Elegans	Caenorhabditis_doughertyi	C.DOU-KRMA-2	CDOUG.g21206.t1	FALSE
			Elegans	Caenorhabditis_doughertyi	C.DOU-KRMA-3	CDOUG.g24463.t1	FALSE
			Elegans	Caenorhabditis_doughertyi	C.DOU-KRMA-4	CDOUG.g3429.t1	TRUE
			Elegans	Caenorhabditis_doughertyi	C.DOU-KRMA-5	CDOUG.g479.t1	FALSE
			Drosophilae	Caenorhabditis_drosophilae	C.DRO-KRMA-1	CDROS.g1026.t1	TRUE
			Drosophilae	Caenorhabditis_drosophilae	C.DRO-KRMA-10	CDROS.g9488.t1	FALSE
			Drosophilae	Caenorhabditis_drosophilae	C.DRO-KRMA-2	CDROS.g11106.t1	FALSE
			Drosophilae	Caenorhabditis_drosophilae	C.DRO-KRMA-3	CDROS.g11184.t1	FALSE
			Drosophilae	Caenorhabditis_drosophilae	C.DRO-KRMA-4	CDROS.g11238.t1	TRUE
			Drosophilae	Caenorhabditis_drosophilae	C.DRO-KRMA-5	CDROS.g1219.t1	FALSE
			Drosophilae	Caenorhabditis_drosophilae	C.DRO-KRMA-6	CDROS.g302.t1	TRUE
			Drosophilae	Caenorhabditis_drosophilae	C.DRO-KRMA-7	CDROS.g4834.t1	FALSE
			Drosophilae	Caenorhabditis_drosophilae	C.DRO-KRMA-8	CDROS.g8997.t1	FALSE
			Drosophilae	Caenorhabditis_drosophilae	C.DRO-KRMA-9	CDROS.g9154.t1	FALSE
			Elegans	Caenorhabditis_elegans	C.ELEG-KRMA-1	F23C8.3a.1	TRUE
			Guadeloupensis	Caenorhabditis_guadeloupensis	C.GUA-KRMA-1	CGUAD.TRINITY_DN10005_c0_g1_i1.p1	FALSE
			Guadeloupensis	Caenorhabditis_guadeloupensis	C.GUA-KRMA-2	CGUAD.TRINITY_DN1659_c1_g1_i1.p1	FALSE
			Guadeloupensis	Caenorhabditis_guadeloupensis	C.GUA-KRMA-3	CGUAD.TRINITY_DN19822_c0_g1_i1.p1	FALSE
			Guadeloupensis	Caenorhabditis_guadeloupensis	C.GUA-KRMA-4	CGUAD.TRINITY_DN20524_c0_g1_i1.p1	FALSE
			Guadeloupensis	Caenorhabditis_guadeloupensis	C.GUA-KRMA-5	CGUAD.TRINITY_DN6111_c0_g2_i1.p1	FALSE
			Guadeloupensis	Caenorhabditis_guadeloupensis	C.GUA-KRMA-6	CGUAD.TRINITY_DN9145_c0_g3_i2.p1	FALSE
			Guadeloupensis	Caenorhabditis_guadeloupensis	C.GUA-KRMA-7	CGUAD.TRINITY_DN9238_c0_g1_i2.p1	FALSE
			Japonica	Caenorhabditis_imperialis	C.IMP-KRMA-1	CIMPE.g11833.t1	FALSE
			Japonica	Caenorhabditis_imperialis	C.IMP-KRMA-2	CIMPE.g9534.t1	TRUE
			Elegans	Caenorhabditis_inopinata	C.INOP-KRMA-1	Sp34_10171600.t1	FALSE
			Elegans	Caenorhabditis_inopinata	C.INOP-KRMA-10	Sp34_50343300.t1	FALSE
			Elegans	Caenorhabditis_inopinata	C.INOP-KRMA-11	Sp34_X0234000.t1	FALSE
			Elegans	Caenorhabditis_inopinata	C.INOP-KRMA-2	Sp34_10327100.t1	FALSE
			Elegans	Caenorhabditis_inopinata	C.INOP-KRMA-3	Sp34_10327200.t1	FALSE
			Elegans	Caenorhabditis_inopinata	C.INOP-KRMA-4	Sp34_20009700.t1	FALSE
			Elegans	Caenorhabditis_inopinata	C.INOP-KRMA-5	Sp34_20010200.t1	FALSE
			Elegans	Caenorhabditis_inopinata	C.INOP-KRMA-6	Sp34_30212300.t1	TRUE
			Elegans	Caenorhabditis_inopinata	C.INOP-KRMA-7	Sp34_30261800.t1	FALSE
			Elegans	Caenorhabditis_inopinata	C.INOP-KRMA-8	Sp34_30276100.t1	TRUE
			Elegans	Caenorhabditis_inopinata	C.INOP-KRMA-9	Sp34_40342700.t1	TRUE
			Japonica	Caenorhabditis_japonica	C.JAP-KRMA-1	CJA16907.1	TRUE
			Japonica	Caenorhabditis_japonica	C.JAP-KRMA-2	CJA21694a.1	FALSE
			Japonica	Caenorhabditis_japonica	C.JAP-KRMA-3	CJA42698.1	FALSE
			Elegans	Caenorhabditis_kamaaina	C.KAM-KRMA-1	CKAMA.g11233.t1	FALSE
			Elegans	Caenorhabditis_kamaaina	C.KAM-KRMA-2	CKAMA.g14948.t1	FALSE
			Elegans	Caenorhabditis_kamaaina	C.KAM-KRMA-3	CKAMA.g16866.t1	FALSE
			Elegans	Caenorhabditis_kamaaina	C.KAM-KRMA-4	CKAMA.g34.t1	FALSE
			Elegans	Caenorhabditis_kamaaina	C.KAM-KRMA-5	CKAMA.g3857.t1	FALSE
			Elegans	Caenorhabditis_kamaaina	C.KAM-KRMA-6	CKAMA.g4778.t1	FALSE
			Elegans	Caenorhabditis_kamaaina	C.KAM-KRMA-7	CKAMA.g7617.t1	FALSE
			Elegans	Caenorhabditis_kamaaina	C.KAM-KRMA-8	CKAMA.g9852.t1	FALSE
			Japonica	Caenorhabditis_macrosperma	C.MACR-KRMA-1	CMACR.g12402.t1	TRUE
			Japonica	Caenorhabditis_macrosperma	C.MACR-KRMA-2	CMACR.g17023.t1	TRUE
			Japonica	Caenorhabditis_macrosperma	C.MACR-KRMA-3	CMACR.g2218.t1	FALSE
			Japonica	Caenorhabditis_macrosperma	C.MACR-KRMA-4	CMACR.g9743.t1	TRUE
			Basal	Caenorhabditis_monodelphis	C.MONO-KRMA-1	CMONO.g11185.t1	FALSE
			Basal	Caenorhabditis_monodelphis	C.MONO-KRMA-2	CMONO.g11213.t1	TRUE
			Basal	Caenorhabditis_monodelphis	C.MONO-KRMA-3	CMONO.g11385.t1	FALSE
			Basal	Caenorhabditis_monodelphis	C.MONO-KRMA-4	CMONO.g14054.t1	FALSE
			Basal	Caenorhabditis_monodelphis	C.MONO-KRMA-5	CMONO.g14840.t1	FALSE
			Basal	Caenorhabditis_monodelphis	C.MONO-KRMA-6	CMONO.g16182.t1	FALSE
			Basal	Caenorhabditis_monodelphis	C.MONO-KRMA-7	CMONO.g20233.t1	TRUE
			Elegans	Caenorhabditis_nigoni	C.NIG-KRMA-1	Cnig_chr_I.g2790	FALSE
			Elegans	Caenorhabditis_nigoni	C.NIG-KRMA-2	Cnig_chr_I.g3838	FALSE
			Elegans	Caenorhabditis_nigoni	C.NIG-KRMA-3	Cnig_chr_III.g8643	FALSE
			Elegans	Caenorhabditis_nigoni	C.NIG-KRMA-4	Cnig_chr_III.g8644	FALSE
			Elegans	Caenorhabditis_nigoni	C.NIG-KRMA-5	Cnig_chr_III.g8646.1	FALSE
			Elegans	Caenorhabditis_nigoni	C.NIG-KRMA-6	Cnig_chr_X.g25318.1	FALSE
			Elegans	Caenorhabditis_oiwi	C.OIWI-KRMA-1	COIWI.g10577.t1	FALSE
			Elegans	Caenorhabditis_oiwi	C.OIWI-KRMA-10	COIWI.g7538.t1	FALSE
			Elegans	Caenorhabditis_oiwi	C.OIWI-KRMA-11	COIWI.g7539.t1	FALSE
			Elegans	Caenorhabditis_oiwi	C.OIWI-KRMA-2	COIWI.g13382.t1	FALSE
			Elegans	Caenorhabditis_oiwi	C.OIWI-KRMA-3	COIWI.g15005.t1	FALSE
			Elegans	Caenorhabditis_oiwi	C.OIWI-KRMA-4	COIWI.g15560.t1	FALSE
			Elegans	Caenorhabditis_oiwi	C.OIWI-KRMA-5	COIWI.g20092.t1	FALSE
			Elegans	Caenorhabditis_oiwi	C.OIWI-KRMA-6	COIWI.g20538.t1	FALSE
			Elegans	Caenorhabditis_oiwi	C.OIWI-KRMA-7	COIWI.g22775.t1	FALSE
			Elegans	Caenorhabditis_oiwi	C.OIWI-KRMA-8	COIWI.g22777.t1	FALSE
			Elegans	Caenorhabditis_oiwi	C.OIWI-KRMA-9	COIWI.g4728.t1	FALSE
			Japonica	Caenorhabditis_panamensis	C.PANA-KRMA-1	CSP28.g12776.t1	FALSE
			Japonica	Caenorhabditis_panamensis	C.PANA-KRMA-2	CSP28.g12779.t1	FALSE
			Japonica	Caenorhabditis_panamensis	C.PANA-KRMA-3	CSP28.g12787.t1	FALSE
			Basal	Caenorhabditis_parvicauda	C.PARV-KRMA-1	CSP21.g15479.t1	FALSE
			Basal	Caenorhabditis_parvicauda	C.PARV-KRMA-2	CSP21.g3575.t1	FALSE
			Basal	Caenorhabditis_parvicauda	C.PARV-KRMA-3	CSP21.g3772.t1	FALSE
			Basal	Caenorhabditis_plicata	C.PLI-KRMA-1	CPLIC.g10567.t1	FALSE
			Basal	Caenorhabditis_plicata	C.PLI-KRMA-2	CPLIC.g11212.t1	TRUE
			Basal	Caenorhabditis_plicata	C.PLI-KRMA-3	CPLIC.g11365.t1	FALSE
			Basal	Caenorhabditis_plicata	C.PLI-KRMA-4	CPLIC.g2653.t1	TRUE
			Drosophilae	Caenorhabditis_portoensis	C.PORT-KRMA-1	CPORT.g11006.t1	FALSE
			Drosophilae	Caenorhabditis_portoensis	C.PORT-KRMA-10	CPORT.g8946.t1	FALSE
			Drosophilae	Caenorhabditis_portoensis	C.PORT-KRMA-11	CPORT.g8947.t1	FALSE
			Drosophilae	Caenorhabditis_portoensis	C.PORT-KRMA-12	CPORT.g8964.t1	FALSE
			Drosophilae	Caenorhabditis_portoensis	C.PORT-KRMA-13	CPORT.g8965.t1	FALSE
			Drosophilae	Caenorhabditis_portoensis	C.PORT-KRMA-14	CPORT.g8969.t1	FALSE
			Drosophilae	Caenorhabditis_portoensis	C.PORT-KRMA-15	CPORT.g8970.t1	FALSE
			Drosophilae	Caenorhabditis_portoensis	C.PORT-KRMA-16	CPORT.g8971.t1	FALSE
			Drosophilae	Caenorhabditis_portoensis	C.PORT-KRMA-2	CPORT.g14534.t1	FALSE
			Drosophilae	Caenorhabditis_portoensis	C.PORT-KRMA-3	CPORT.g15660.t1	FALSE
			Drosophilae	Caenorhabditis_portoensis	C.PORT-KRMA-4	CPORT.g17900.t1	FALSE
			Drosophilae	Caenorhabditis_portoensis	C.PORT-KRMA-5	CPORT.g18169.t1	FALSE
			Drosophilae	Caenorhabditis_portoensis	C.PORT-KRMA-6	CPORT.g21356.t1	FALSE
			Drosophilae	Caenorhabditis_portoensis	C.PORT-KRMA-7	CPORT.g21357.t1	FALSE
			Drosophilae	Caenorhabditis_portoensis	C.PORT-KRMA-8	CPORT.g21358.t1	FALSE
			Drosophilae	Caenorhabditis_portoensis	C.PORT-KRMA-9	CPORT.g725.t1	FALSE
			Angaria	Caenorhabditis_quiockensis	C.QUI-KRMA-1	CSP38.g12598.t1	FALSE
			Angaria	Caenorhabditis_quiockensis	C.QUI-KRMA-2	CSP38.g21662.t1	FALSE
			Angaria	Caenorhabditis_quiockensis	C.QUI-KRMA-3	CSP38.g22205.t1	FALSE
			Angaria	Caenorhabditis_quiockensis	C.QUI-KRMA-4	CSP38.g2892.t1	FALSE
			Angaria	Caenorhabditis_quiockensis	C.QUI-KRMA-5	CSP38.g2893.t1	FALSE
			Angaria	Caenorhabditis_quiockensis	C.QUI-KRMA-6	CSP38.g9576.t1	FALSE
			Elegans	Caenorhabditis_remanei	C.REM-KRMA-1	CRE00837.1	FALSE
			Elegans	Caenorhabditis_remanei	C.REM-KRMA-2	CRE02671.1	FALSE
			Elegans	Caenorhabditis_remanei	C.REM-KRMA-3	CRE15408.1	TRUE
			Elegans	Caenorhabditis_remanei	C.REM-KRMA-4	CRE19884.1	FALSE
			Elegans	Caenorhabditis_remanei	C.REM-KRMA-5	CRE19907.1	FALSE
			Elegans	Caenorhabditis_remanei	C.REM-KRMA-6	CRE22328.1	FALSE
			Elegans	Caenorhabditis_remanei	C.REM-KRMA-7	CRE25813.1	FALSE
			Elegans	Caenorhabditis_remanei	C.REM-KRMA-8	CRE31625.1	FALSE
			Elegans	Caenorhabditis_remanei	C.REM-KRMA-9	CRE31626.1	FALSE
			Elegans	Caenorhabditis_sinica	C.SIN-KRMA-1	Csp5_scaffold_09326.g39379.t1	FALSE
			Japonica	Caenorhabditis_sulstoni	C.SULS-KRMA-1	CSP32.g11152.t1	FALSE
			Japonica	Caenorhabditis_sulstoni	C.SULS-KRMA-2	CSP32.g16317.t1	TRUE
			Japonica	Caenorhabditis_sulstoni	C.SULS-KRMA-3	CSP32.g16885.t1	FALSE
			Japonica	Caenorhabditis_sulstoni	C.SULS-KRMA-4	CSP32.g4275.t1	FALSE
			Japonica	Caenorhabditis_sulstoni	C.SULS-KRMA-5	CSP32.g4450.t1	TRUE
			Japonica	Caenorhabditis_sulstoni	C.SULS-KRMA-6	CSP32.g8879.t1	TRUE
			Japonica	Caenorhabditis_sulstoni	C.SULS-KRMA-7	CSP32.g9742.t1	TRUE
			Elegans	Caenorhabditis_tribulationis	C.TRI-KRMA-1	CSP40.g14069.t1	FALSE
			Elegans	Caenorhabditis_tribulationis	C.TRI-KRMA-10	CSP40.g8831.t1	FALSE
			Elegans	Caenorhabditis_tribulationis	C.TRI-KRMA-11	CSP40.g8839.t1	FALSE
			Elegans	Caenorhabditis_tribulationis	C.TRI-KRMA-12	CSP40.g8840.t1	FALSE
			Elegans	Caenorhabditis_tribulationis	C.TRI-KRMA-13	CSP40.g8841.t1	FALSE
			Elegans	Caenorhabditis_tribulationis	C.TRI-KRMA-14	CSP40.g8842.t1	FALSE
			Elegans	Caenorhabditis_tribulationis	C.TRI-KRMA-15	CSP40.g8847.t1	FALSE
			Elegans	Caenorhabditis_tribulationis	C.TRI-KRMA-16	CSP40.g8858.t1	FALSE
			Elegans	Caenorhabditis_tribulationis	C.TRI-KRMA-17	CSP40.g9204.t1	FALSE
			Elegans	Caenorhabditis_tribulationis	C.TRI-KRMA-2	CSP40.g17556.t1	FALSE
			Elegans	Caenorhabditis_tribulationis	C.TRI-KRMA-3	CSP40.g18306.t1	FALSE
			Elegans	Caenorhabditis_tribulationis	C.TRI-KRMA-4	CSP40.g21157.t1	FALSE
			Elegans	Caenorhabditis_tribulationis	C.TRI-KRMA-5	CSP40.g22634.t1	FALSE
			Elegans	Caenorhabditis_tribulationis	C.TRI-KRMA-6	CSP40.g2327.t1	FALSE
			Elegans	Caenorhabditis_tribulationis	C.TRI-KRMA-7	CSP40.g6658.t1	FALSE
			Elegans	Caenorhabditis_tribulationis	C.TRI-KRMA-8	CSP40.g6817.t1	FALSE
			Elegans	Caenorhabditis_tribulationis	C.TRI-KRMA-9	CSP40.g6818.t1	FALSE
			Elegans	Caenorhabditis_tropicalis	C.TROP-KRMA-1	Csp11.Scaffold442.g1205.t1	FALSE
			Elegans	Caenorhabditis_tropicalis	C.TROP-KRMA-2	Csp11.Scaffold622.g6225.t1	FALSE
			Elegans	Caenorhabditis_tropicalis	C.TROP-KRMA-3	Csp11.Scaffold626.g6409.t1	FALSE
			Elegans	Caenorhabditis_tropicalis	C.TROP-KRMA-4	Csp11.Scaffold626.g6413.t1	FALSE
			Elegans	Caenorhabditis_tropicalis	C.TROP-KRMA-5	Csp11.Scaffold629.g11431.t1	FALSE
			Elegans	Caenorhabditis_tropicalis	C.TROP-KRMA-6	Csp11.Scaffold629.g14198.t1	FALSE
			Elegans	Caenorhabditis_tropicalis	C.TROP-KRMA-7	Csp11.Scaffold629.g15930.t1	FALSE
			Elegans	Caenorhabditis_tropicalis	C.TROP-KRMA-8	Csp11.Scaffold629.g7676.t1	FALSE
			Elegans	Caenorhabditis_tropicalis	C.TROP-KRMA-9	Csp11.Scaffold630.g20283.t1	FALSE
			Guadeloupensis	Caenorhabditis_uteleia	C.UTE-KRMA-1	CSP31.g12001.t1	FALSE
			Guadeloupensis	Caenorhabditis_uteleia	C.UTE-KRMA-10	CSP31.g19024.t1	TRUE
			Guadeloupensis	Caenorhabditis_uteleia	C.UTE-KRMA-11	CSP31.g19025.t1	TRUE
			Guadeloupensis	Caenorhabditis_uteleia	C.UTE-KRMA-12	CSP31.g24547.t1	FALSE
			Guadeloupensis	Caenorhabditis_uteleia	C.UTE-KRMA-2	CSP31.g12002.t1	FALSE
			Guadeloupensis	Caenorhabditis_uteleia	C.UTE-KRMA-3	CSP31.g12004.t1	FALSE
			Guadeloupensis	Caenorhabditis_uteleia	C.UTE-KRMA-4	CSP31.g12005.t1	FALSE
			Guadeloupensis	Caenorhabditis_uteleia	C.UTE-KRMA-5	CSP31.g12198.t1	FALSE
			Guadeloupensis	Caenorhabditis_uteleia	C.UTE-KRMA-6	CSP31.g15269.t1	FALSE
			Guadeloupensis	Caenorhabditis_uteleia	C.UTE-KRMA-7	CSP31.g15296.t1	FALSE
			Guadeloupensis	Caenorhabditis_uteleia	C.UTE-KRMA-8	CSP31.g19022.t1	TRUE
			Guadeloupensis	Caenorhabditis_uteleia	C.UTE-KRMA-9	CSP31.g19023.t1	TRUE
			Drosophilae	Caenorhabditis_virilis	C.VIR-KRMA-1	CVIRI.g1445.t1	TRUE
			Drosophilae	Caenorhabditis_virilis	C.VIR-KRMA-10	CVIRI.g17490.t1	FALSE
			Drosophilae	Caenorhabditis_virilis	C.VIR-KRMA-11	CVIRI.g17710.t1	TRUE
			Drosophilae	Caenorhabditis_virilis	C.VIR-KRMA-12	CVIRI.g18009.t1	FALSE
			Drosophilae	Caenorhabditis_virilis	C.VIR-KRMA-13	CVIRI.g18150.t1	FALSE
			Drosophilae	Caenorhabditis_virilis	C.VIR-KRMA-14	CVIRI.g18329.t1	FALSE
			Drosophilae	Caenorhabditis_virilis	C.VIR-KRMA-15	CVIRI.g18560.t1	FALSE
			Drosophilae	Caenorhabditis_virilis	C.VIR-KRMA-16	CVIRI.g18665.t1	FALSE
			Drosophilae	Caenorhabditis_virilis	C.VIR-KRMA-17	CVIRI.g18813.t1	FALSE
			Drosophilae	Caenorhabditis_virilis	C.VIR-KRMA-18	CVIRI.g19119.t1	TRUE
			Drosophilae	Caenorhabditis_virilis	C.VIR-KRMA-19	CVIRI.g19268.t1	FALSE
			Drosophilae	Caenorhabditis_virilis	C.VIR-KRMA-2	CVIRI.g15185.t1	FALSE
			Drosophilae	Caenorhabditis_virilis	C.VIR-KRMA-20	CVIRI.g19313.t1	FALSE
			Drosophilae	Caenorhabditis_virilis	C.VIR-KRMA-21	CVIRI.g19316.t1	FALSE
			Drosophilae	Caenorhabditis_virilis	C.VIR-KRMA-22	CVIRI.g19373.t1	FALSE
			Drosophilae	Caenorhabditis_virilis	C.VIR-KRMA-23	CVIRI.g6942.t1	FALSE
			Drosophilae	Caenorhabditis_virilis	C.VIR-KRMA-24	CVIRI.g9214.t1	FALSE
			Drosophilae	Caenorhabditis_virilis	C.VIR-KRMA-3	CVIRI.g16294.t1	FALSE
			Drosophilae	Caenorhabditis_virilis	C.VIR-KRMA-4	CVIRI.g16352.t1	FALSE
			Drosophilae	Caenorhabditis_virilis	C.VIR-KRMA-5	CVIRI.g16814.t1	FALSE
			Drosophilae	Caenorhabditis_virilis	C.VIR-KRMA-6	CVIRI.g16907.t1	FALSE
			Drosophilae	Caenorhabditis_virilis	C.VIR-KRMA-7	CVIRI.g17078.t1	FALSE
			Drosophilae	Caenorhabditis_virilis	C.VIR-KRMA-8	CVIRI.g17108.t1	FALSE
			Drosophilae	Caenorhabditis_virilis	C.VIR-KRMA-9	CVIRI.g17277.t1	FALSE
			Drosophilae	Caenorhabditis_vivipara	C.VIVI-KRMA-1	CVIVI.TRINITY_DN11656_c0_g2_i1.p1	FALSE
			Drosophilae	Caenorhabditis_vivipara	C.VIVI-KRMA-10	CVIVI.TRINITY_DN7748_c0_g1_i1.p1	FALSE
			Drosophilae	Caenorhabditis_vivipara	C.VIVI-KRMA-2	CVIVI.TRINITY_DN12418_c0_g1_i2.p1	FALSE
			Drosophilae	Caenorhabditis_vivipara	C.VIVI-KRMA-3	CVIVI.TRINITY_DN14638_c0_g1_i1.p1	FALSE
			Drosophilae	Caenorhabditis_vivipara	C.VIVI-KRMA-4	CVIVI.TRINITY_DN17739_c0_g1_i1.p1	FALSE
			Drosophilae	Caenorhabditis_vivipara	C.VIVI-KRMA-5	CVIVI.TRINITY_DN17760_c0_g1_i1.p1	FALSE
			Drosophilae	Caenorhabditis_vivipara	C.VIVI-KRMA-6	CVIVI.TRINITY_DN22023_c0_g1_i1.p1	FALSE
			Drosophilae	Caenorhabditis_vivipara	C.VIVI-KRMA-7	CVIVI.TRINITY_DN27249_c0_g1_i1.p1	FALSE
			Drosophilae	Caenorhabditis_vivipara	C.VIVI-KRMA-8	CVIVI.TRINITY_DN5088_c0_g1_i1.p1	FALSE
			Drosophilae	Caenorhabditis_vivipara	C.VIVI-KRMA-9	CVIVI.TRINITY_DN7270_c0_g1_i1.p1	FALSE
			Japonica	Caenorhabditis_waitukubuli	C.WAI-KRMA-1	CSP39.g17714.t1	TRUE
			Japonica	Caenorhabditis_waitukubuli	C.WAI-KRMA-10	CSP39.g8714.t1	TRUE
			Japonica	Caenorhabditis_waitukubuli	C.WAI-KRMA-2	CSP39.g20018.t1	FALSE
			Japonica	Caenorhabditis_waitukubuli	C.WAI-KRMA-3	CSP39.g227.t1	FALSE
			Japonica	Caenorhabditis_waitukubuli	C.WAI-KRMA-4	CSP39.g25462.t1	FALSE
			Japonica	Caenorhabditis_waitukubuli	C.WAI-KRMA-5	CSP39.g27638.t1	FALSE
			Japonica	Caenorhabditis_waitukubuli	C.WAI-KRMA-6	CSP39.g29231.t1	FALSE
			Japonica	Caenorhabditis_waitukubuli	C.WAI-KRMA-7	CSP39.g3504.t1	FALSE
			Japonica	Caenorhabditis_waitukubuli	C.WAI-KRMA-8	CSP39.g4028.t1	FALSE
			Japonica	Caenorhabditis_waitukubuli	C.WAI-KRMA-9	CSP39.g5599.t1	FALSE
			Elegans	Caenorhabditis_wallacei	C.WALL-KRMA-1	CWALL.g12758.t1	TRUE
			Elegans	Caenorhabditis_wallacei	C.WALL-KRMA-2	CWALL.g13447.t1	FALSE
			Elegans	Caenorhabditis_wallacei	C.WALL-KRMA-3	CWALL.g13790.t1	FALSE
			Elegans	Caenorhabditis_wallacei	C.WALL-KRMA-4	CWALL.g1440.t1	FALSE
			Elegans	Caenorhabditis_wallacei	C.WALL-KRMA-5	CWALL.g15150.t1	FALSE
			Elegans	Caenorhabditis_wallacei	C.WALL-KRMA-6	CWALL.g15175.t1	FALSE
			Elegans	Caenorhabditis_wallacei	C.WALL-KRMA-7	CWALL.g1533.t1	TRUE
			Elegans	Caenorhabditis_wallacei	C.WALL-KRMA-8	CWALL.g536.t1	FALSE
			Japonica	Caenorhabditis_yunquensis	C.YUN-KRMA-1	CYUNQ.g20375.t1	FALSE
			Japonica	Caenorhabditis_yunquensis	C.YUN-KRMA-2	CYUNQ.g4186.t1	FALSE
			Japonica	Caenorhabditis_yunquensis	C.YUN-KRMA-3	CYUNQ.g4910.t1	FALSE
			Japonica	Caenorhabditis_yunquensis	C.YUN-KRMA-4	CYUNQ.g7075.t1	FALSE
			Elegans	Caenorhabditis_zanzibari	C.ZANZ-KRMA-1	CSP26.g11349.t1	FALSE
			Elegans	Caenorhabditis_zanzibari	C.ZANZ-KRMA-10	CSP26.g21925.t1	FALSE
			Elegans	Caenorhabditis_zanzibari	C.ZANZ-KRMA-11	CSP26.g266.t1	FALSE
			Elegans	Caenorhabditis_zanzibari	C.ZANZ-KRMA-12	CSP26.g8068.t1	TRUE
			Elegans	Caenorhabditis_zanzibari	C.ZANZ-KRMA-13	CSP26.g9020.t1	TRUE
			Elegans	Caenorhabditis_zanzibari	C.ZANZ-KRMA-2	CSP26.g14136.t1	FALSE
			Elegans	Caenorhabditis_zanzibari	C.ZANZ-KRMA-3	CSP26.g1479.t1	FALSE
			Elegans	Caenorhabditis_zanzibari	C.ZANZ-KRMA-4	CSP26.g16268.t1	FALSE
			Elegans	Caenorhabditis_zanzibari	C.ZANZ-KRMA-5	CSP26.g16269.t1	FALSE
			Elegans	Caenorhabditis_zanzibari	C.ZANZ-KRMA-6	CSP26.g20310.t1	FALSE
			Elegans	Caenorhabditis_zanzibari	C.ZANZ-KRMA-7	CSP26.g20311.t1	FALSE
			Elegans	Caenorhabditis_zanzibari	C.ZANZ-KRMA-8	CSP26.g21888.t1	FALSE
			Elegans	Caenorhabditis_zanzibari	C.ZANZ-KRMA-9	CSP26.g21889.t1	FALSE
			Non-Caenorhabditis	Ditylenchus_dipsaci	D.DIP-KRMA-1	jg23405	FALSE
			Non-Caenorhabditis	Ditylenchus_dipsaci	D.DIP-KRMA-2	jg6502	FALSE
			Non-Caenorhabditis	Ditylenchus_dipsaci	D.DIP-KRMA-3	jg9327	FALSE
			Non-Caenorhabditis	Heterorhabditis_bacteriophora	H.BACT-KRMA-1	Hba_02042	FALSE
			Non-Caenorhabditis	Heterorhabditis_bacteriophora	H.BACT-KRMA-2	Hba_05127	FALSE
			Non-Caenorhabditis	Halicephalobus_mephisto	H.MEPH-KRMA-1	HMEPH_00189-RA.p1	TRUE
			Non-Caenorhabditis	Halicephalobus_mephisto	H.MEPH-KRMA-10	HMEPH_11381-RA.p1	FALSE
			Non-Caenorhabditis	Halicephalobus_mephisto	H.MEPH-KRMA-11	HMEPH_13836-RA.p1	TRUE
			Non-Caenorhabditis	Halicephalobus_mephisto	H.MEPH-KRMA-12	HMEPH_14145-RA.p1	TRUE
			Non-Caenorhabditis	Halicephalobus_mephisto	H.MEPH-KRMA-13	HMEPH_14146-RA.p1	TRUE
			Non-Caenorhabditis	Halicephalobus_mephisto	H.MEPH-KRMA-14	HMEPH_14266-RA.p1	TRUE
			Non-Caenorhabditis	Halicephalobus_mephisto	H.MEPH-KRMA-15	HMEPH_14267-RA.p1	TRUE
			Non-Caenorhabditis	Halicephalobus_mephisto	H.MEPH-KRMA-16	HMEPH_14269-RA.p1	TRUE
			Non-Caenorhabditis	Halicephalobus_mephisto	H.MEPH-KRMA-17	HMEPH_15344-RA.p1	TRUE
			Non-Caenorhabditis	Halicephalobus_mephisto	H.MEPH-KRMA-18	HMEPH_16222-RA.p1	TRUE
			Non-Caenorhabditis	Halicephalobus_mephisto	H.MEPH-KRMA-19	HMEPH_16266-RA.p1	FALSE
			Non-Caenorhabditis	Halicephalobus_mephisto	H.MEPH-KRMA-2	HMEPH_01959-RA.p1	TRUE
			Non-Caenorhabditis	Halicephalobus_mephisto	H.MEPH-KRMA-20	HMEPH_16382-RA.p1	TRUE
			Non-Caenorhabditis	Halicephalobus_mephisto	H.MEPH-KRMA-21	HMEPH_16384-RA.p1	TRUE
			Non-Caenorhabditis	Halicephalobus_mephisto	H.MEPH-KRMA-22	HMEPH_16385-RA.p1	TRUE
			Non-Caenorhabditis	Halicephalobus_mephisto	H.MEPH-KRMA-23	HMEPH_16387-RA.p1	TRUE
			Non-Caenorhabditis	Halicephalobus_mephisto	H.MEPH-KRMA-24	HMEPH_16418-RA.p1	FALSE
			Non-Caenorhabditis	Halicephalobus_mephisto	H.MEPH-KRMA-25	HMEPH_16421-RA.p1	TRUE
			Non-Caenorhabditis	Halicephalobus_mephisto	H.MEPH-KRMA-26	HMEPH_16462-RA.p1	TRUE
			Non-Caenorhabditis	Halicephalobus_mephisto	H.MEPH-KRMA-27	HMEPH_16499-RA.p1	TRUE
			Non-Caenorhabditis	Halicephalobus_mephisto	H.MEPH-KRMA-28	HMEPH_16521-RA.p1	FALSE
			Non-Caenorhabditis	Halicephalobus_mephisto	H.MEPH-KRMA-29	HMEPH_16539-RA.p1	TRUE
			Non-Caenorhabditis	Halicephalobus_mephisto	H.MEPH-KRMA-3	HMEPH_04247-RA.p1	TRUE
			Non-Caenorhabditis	Halicephalobus_mephisto	H.MEPH-KRMA-30	HMEPH_16594-RA.p1	TRUE
			Non-Caenorhabditis	Halicephalobus_mephisto	H.MEPH-KRMA-31	HMEPH_16692-RA.p1	TRUE
			Non-Caenorhabditis	Halicephalobus_mephisto	H.MEPH-KRMA-32	HMEPH_16697-RA.p1	FALSE
			Non-Caenorhabditis	Halicephalobus_mephisto	H.MEPH-KRMA-4	HMEPH_07436-RA.p1	TRUE
			Non-Caenorhabditis	Halicephalobus_mephisto	H.MEPH-KRMA-5	HMEPH_08210-RA.p1	TRUE
			Non-Caenorhabditis	Halicephalobus_mephisto	H.MEPH-KRMA-6	HMEPH_08296-RA.p1	TRUE
			Non-Caenorhabditis	Halicephalobus_mephisto	H.MEPH-KRMA-7	HMEPH_09094-RA.p1	TRUE
			Non-Caenorhabditis	Halicephalobus_mephisto	H.MEPH-KRMA-8	HMEPH_10341-RA.p1	TRUE
			Non-Caenorhabditis	Halicephalobus_mephisto	H.MEPH-KRMA-9	HMEPH_11324-RA.p1	TRUE
			Non-Caenorhabditis	Mesorhabditis_belari	M.BEL-KRMA-1	mbelari.g11506.t1	TRUE
			Non-Caenorhabditis	Mesorhabditis_belari	M.BEL-KRMA-10	mbelari.g18379.t1	FALSE
			Non-Caenorhabditis	Mesorhabditis_belari	M.BEL-KRMA-11	mbelari.g18927.t1	FALSE
			Non-Caenorhabditis	Mesorhabditis_belari	M.BEL-KRMA-12	mbelari.g200.t1	FALSE
			Non-Caenorhabditis	Mesorhabditis_belari	M.BEL-KRMA-13	mbelari.g201.t1	FALSE
			Non-Caenorhabditis	Mesorhabditis_belari	M.BEL-KRMA-14	mbelari.g2042.t1	FALSE
			Non-Caenorhabditis	Mesorhabditis_belari	M.BEL-KRMA-15	mbelari.g21544.t1	TRUE
			Non-Caenorhabditis	Mesorhabditis_belari	M.BEL-KRMA-16	mbelari.g26848.t1	FALSE
			Non-Caenorhabditis	Mesorhabditis_belari	M.BEL-KRMA-17	mbelari.g3073.t1	TRUE
			Non-Caenorhabditis	Mesorhabditis_belari	M.BEL-KRMA-18	mbelari.g3346.t1	TRUE
			Non-Caenorhabditis	Mesorhabditis_belari	M.BEL-KRMA-19	mbelari.g3860.t1	TRUE
			Non-Caenorhabditis	Mesorhabditis_belari	M.BEL-KRMA-2	mbelari.g16662.t1	FALSE
			Non-Caenorhabditis	Mesorhabditis_belari	M.BEL-KRMA-20	mbelari.g4779.t1	TRUE
			Non-Caenorhabditis	Mesorhabditis_belari	M.BEL-KRMA-21	mbelari.g4780.t1	TRUE
			Non-Caenorhabditis	Mesorhabditis_belari	M.BEL-KRMA-22	mbelari.g4783.t1	TRUE
			Non-Caenorhabditis	Mesorhabditis_belari	M.BEL-KRMA-23	mbelari.g7395.t1	FALSE
			Non-Caenorhabditis	Mesorhabditis_belari	M.BEL-KRMA-24	mbelari.g7400.t1	FALSE
			Non-Caenorhabditis	Mesorhabditis_belari	M.BEL-KRMA-25	mbelari.g9247.t1	TRUE
			Non-Caenorhabditis	Mesorhabditis_belari	M.BEL-KRMA-3	mbelari.g16663.t1	FALSE
			Non-Caenorhabditis	Mesorhabditis_belari	M.BEL-KRMA-4	mbelari.g18371.t1	FALSE
			Non-Caenorhabditis	Mesorhabditis_belari	M.BEL-KRMA-5	mbelari.g18372.t1	FALSE
			Non-Caenorhabditis	Mesorhabditis_belari	M.BEL-KRMA-6	mbelari.g18373.t1	FALSE
			Non-Caenorhabditis	Mesorhabditis_belari	M.BEL-KRMA-7	mbelari.g18375.t1	FALSE
			Non-Caenorhabditis	Mesorhabditis_belari	M.BEL-KRMA-8	mbelari.g18376.t1	FALSE
			Non-Caenorhabditis	Mesorhabditis_belari	M.BEL-KRMA-9	mbelari.g18378.t1	FALSE
			Non-Caenorhabditis	Micoletzkya_japonica	M.JAP-KRMA-1	MIJAPON000002090.t1	FALSE
			Non-Caenorhabditis	Micoletzkya_japonica	M.JAP-KRMA-2	MIJAPON000002128.t1	TRUE
			Non-Caenorhabditis	Micoletzkya_japonica	M.JAP-KRMA-3	MIJAPON000007756.t1	TRUE
			Non-Caenorhabditis	Panagrolaimus_ES5	P.ES5-KRMA-1	ES5_v2.g13690.t1	FALSE
			Non-Caenorhabditis	Parapristionchus_giblindavisi	P.GIBL-KRMA-1	PARAPRI000002018.t1	FALSE
			Non-Caenorhabditis	Parapristionchus_giblindavisi	P.GIBL-KRMA-2	PARAPRI000011482.t1	TRUE
			Non-Caenorhabditis	Parapristionchus_giblindavisi	P.GIBL-KRMA-3	PARAPRI000014442.t1	TRUE
			Non-Caenorhabditis	Parapristionchus_giblindavisi	P.GIBL-KRMA-4	PARAPRI000015644.t1	FALSE
			Non-Caenorhabditis	Parapristionchus_giblindavisi	P.GIBL-KRMA-5	PARAPRI000018337.t1	FALSE
			Non-Caenorhabditis	Parapristionchus_giblindavisi	P.GIBL-KRMA-6	PARAPRI000020926.t1	FALSE
			Non-Caenorhabditis	Propanagrolaimus_JU765	P.JU765-KRMA-1	JU765_v2.g253.t1	FALSE
			Non-Caenorhabditis	Pristionchus_maxplancki	P.MAX-KRMA-1	PRIMPAX000036203.t1	FALSE
			Non-Caenorhabditis	Pristionchus_pacificus	P.PAC-KRMA-1	PPA31717.1	TRUE
			Non-Caenorhabditis	Panagrolaimus_ps1159	P.PS-KRMA-1	PS1159_v2.g5532.t1	FALSE
			Non-Caenorhabditis	Panagrellus_redivivus	P.RED-KRMA-1	Pan_g12053.t1	FALSE
			Non-Caenorhabditis	Panagrellus_redivivus	P.RED-KRMA-2	Pan_g12080.t1	FALSE
			Non-Caenorhabditis	Panagrellus_redivivus	P.RED-KRMA-3	Pan_g22544.t1	FALSE
			Non-Caenorhabditis	Panagrellus_redivivus	P.RED-KRMA-4	Pan_g7975.t1	FALSE
			Non-Caenorhabditis	Panagrolaimus_superbus	P.SUP-KRMA-1	PSU_v2.g7857.t1	FALSE
							121
							121/532 KINASES ARE ASSOTIATED
							WITH MAVERICKS
							(6kb far away from a maverick gene )
							~22% of the sequences are linked
							to maverick genes
